# BryoCAD: Extending Plant DNA Foundation Models Beyond Flowering Plants

**DOI:** 10.64898/2026.11.09.765485

**Authors:** Ming-Ren Yen, Jingjing Zhai, Sheng-Kai Hsu, Ting-Ying Wu

## Abstract

Bryophytes exhibit diverse genome architectures and gene repertoires, yet their functional interpretation remains constrained by incomplete genomic annotations and limited experimental resources. Although DNA foundation models offer promising solutions, their applicability to evolutionarily divergent bryophytes remains largely unexplored. Here, we introduce BryoCAD, a DNA language model developed through continued pre-training of the angiosperm-specific PlantCAD2 model on 17 bryophyte genomes spanning hornworts, liverworts, and mosses. Across three representative bryophyte genomes and four gene-boundary motif recovery tasks, BryoCAD-Small improved mean zero-shot accuracy from 45.7% to 57.0%, a 24.8% relative increase over PlantCAD2-Small, while the over 200-fold larger Evo2-20B achieved a mean accuracy of only 39.3%. Remarkably, BryoCAD-Small outperformed PlantCAD2-Large in 11 of 12 motif-recovery comparisons across the three bryophytes, highlighting the benefits of lineage-specific adaptation over model scaling alone. These improvements extended to all six tested algal species, increasing mean accuracy from 26.3% to 37.5%, although performance varied across ferns and gymnosperms. BryoCAD also enhanced gene structure annotation: replacing PlantCAD2-Small with BryoCAD-Small increased transcript-level F1 scores from 0.578 to 0.625 in *Marchantia polymorpha* and from 0.485 to 0.530 in *Physcomitrium patens*. Together, our findings demonstrate that lineage- specific continued pre-training enhances genomic sequence interpretation and gene annotation across bryophytes, providing a transferable framework for extending DNA foundation models to evolutionarily diverse, understudied plant lineages.
