## Supporting dataset s1 for "BryoCAD: Extending Plant DNA Foundation Models Beyond Flowering Plants"

### Sheet: Table_F2
Task	Species	Clade	Sites	Evo2-1B	Evo2-7B	Evo2-20B	PlantCAD2-L	BryoCAD-L	plantCAD2_S	bryoCAD_S
TIS	A. agrestis	hornwort	25461	0.193	0.271	0.295	0.287	0.569	0.237	0.449
TIS	M. polymorpha	liverwort	18019	0.233	0.349	0.381	0.399	0.558	0.298	0.492
TIS	P. patens	moss	32704	0.206	0.31	0.342	0.36	0.535	0.28	0.449
TIS	A. thaliana	eudicot	27546	0.425	0.616	0.744	0.798	0.686	0.716	0.59
TIS	S. lycopersicum	eudicot	34056	0.314	0.483	0.581	0.588	0.476	0.521	0.39
TIS	O. sativa	monocot	42176	0.269	0.406	0.498	0.614	0.495	0.536	0.484
TIS	Z. mays	monocot	39480	0.268	0.438	0.591	0.652	0.519	0.54	0.481
TTS	A. agrestis	hornwort	25454	0.073	0.105	0.107	0.124	0.296	0.111	0.184
TTS	M. polymorpha	liverwort	18019	0.054	0.103	0.126	0.126	0.186	0.087	0.122
TTS	P. patens	moss	32707	0.057	0.091	0.112	0.108	0.241	0.076	0.121
TTS	A. thaliana	eudicot	27546	0.187	0.328	0.548	0.491	0.274	0.279	0.212
TTS	S. lycopersicum	eudicot	34062	0.159	0.284	0.398	0.295	0.219	0.213	0.169
TTS	O. sativa	monocot	42181	0.122	0.225	0.353	0.368	0.188	0.237	0.159
TTS	Z. mays	monocot	39480	0.129	0.26	0.449	0.401	0.207	0.222	0.156
Donor	A. agrestis	hornwort	90290	0.259	0.44	0.474	0.662	0.808	0.634	0.759
Donor	M. polymorpha	liverwort	78622	0.264	0.524	0.575	0.784	0.877	0.749	0.85
Donor	P. patens	moss	126269	0.318	0.546	0.599	0.807	0.905	0.785	0.876
Donor	A. thaliana	eudicot	118477	0.569	0.819	0.875	0.95	0.909	0.927	0.873
Donor	S. lycopersicum	eudicot	127378	0.533	0.783	0.84	0.896	0.851	0.873	0.81
Donor	O. sativa	monocot	135990	0.474	0.726	0.783	0.882	0.822	0.851	0.799
Donor	Z. mays	monocot	154482	0.479	0.738	0.82	0.891	0.844	0.859	0.811
Acceptor	A. agrestis	hornwort	90291	0.34	0.499	0.512	0.691	0.835	0.671	0.787
Acceptor	M. polymorpha	liverwort	78623	0.311	0.535	0.593	0.804	0.895	0.768	0.87
Acceptor	P. patens	moss	126266	0.342	0.541	0.599	0.802	0.91	0.784	0.879
Acceptor	A. thaliana	eudicot	118475	0.556	0.822	0.881	0.942	0.895	0.91	0.84
Acceptor	S. lycopersicum	eudicot	127384	0.505	0.774	0.837	0.88	0.836	0.848	0.777
Acceptor	O. sativa	monocot	135994	0.474	0.722	0.785	0.88	0.806	0.843	0.776
Acceptor	Z. mays	monocot	154484	0.471	0.73	0.819	0.883	0.825	0.839	0.779

### Sheet: run_time
Model	Batch 1	Batch 2	Batch 4	Batch 8
BryoCAD-Small	70.31	42.03	45.78	48.29
BryoCAD-Large	223.22	233.71	240.12	239.65
PlantCAD2-Small	69.36	41.88	45.88	48.36
PlantCAD2-Large	223.11	233.46	240.09	239.81
Evo2-1B	493.49	413.54	376.81	359.57
Evo2-7B	1482.09	1256.48	1246.76	-
Evo2-20B	2710.54	-	-	-
Values indicate mean runtime in seconds per 1,000 sites across three timing repeats, excluding model loading and warm-up. Evo2 timings include both forward and reverse-complement generation. A dash (–) indicates an out-of-memory failure.
