## Supporting dataset s3 for "BryoCAD: Extending Plant DNA Foundation Models Beyond Flowering Plants"

### Sheet: TTS_manuscript_table_BryoCAD
model	short_name	division	order	training_group	TAA_ref_n	TAG_ref_n	TGA_ref_n	TAA_ref_proportion	TAG_ref_proportion	TGA_ref_proportion	TAA_n_exact	TAG_n_exact	TGA_n_exact	TAA_recovery_rate	TAG_recovery_rate	TGA_recovery_rate	total_sites	observed_exact_rate	shuffle_expected_exact_rate	observed_minus_shuffle_pp	shuffle_null_lower	shuffle_null_upper	shuffle_p	shuffle_q	n_permutations	gc_percent	genome_gc_fraction	TAA_pred_TAA_all_sites	TAA_pred_TAA_given_canonical	TAA_n_predicted_canonical
BryoCAD-Small	A_agrestis_v10	Hornworts	Anthocerotales	trained	4717	8363	12182	0.186723	0.331051	0.482226	998	1118	2471	0.211575	0.133684	0.20284	25262	0.181577	0.103382	7.81953	0.100388	0.106563	0.00049975	0.00049975	2000	48.8507	0.488507	0.211575	0.697902	1430
BryoCAD-Small	F_fuciformis_v10	Hornworts	Anthocerotales	trained	1731	2892	4639	0.186893	0.312244	0.500864	353	238	477	0.203928	0.082296	0.102824	9262	0.11531	0.0896944	2.56155	0.0850788	0.09458	0.00049975	0.00049975	2000	48.8698	0.488698	0.203928	0.659813	535
BryoCAD-Small	N_yunnanensis_v10	Hornworts	Notothyladales	unseen_species_seen_order	3533	6112	9164	0.187836	0.324951	0.487214	552	614	981	0.156241	0.100458	0.107049	18809	0.114147	0.0777777	3.63698	0.074592	0.0808124	0.00049975	0.00049975	2000	49.3708	0.493708	0.156241	0.647128	853
BryoCAD-Small	P_laevis_1032_v10	Hornworts	Notothyladales	trained	2845	4496	6687	0.202809	0.320502	0.476689	572	371	612	0.201054	0.0825178	0.0915209	14028	0.11085	0.0846566	2.61931	0.0809096	0.0882538	0.00049975	0.00049975	2000	47.6954	0.476954	0.201054	0.679335	842
BryoCAD-Small	P_laevis_902_v10	Hornworts	Notothyladales	unseen_species_seen_order	2496	4060	5863	0.200982	0.326918	0.472099	474	311	567	0.189904	0.076601	0.0967082	12419	0.108865	0.0825216	2.63439	0.0785087	0.0864804	0.00049975	0.00049975	2000	48.9151	0.489151	0.189904	0.675214	702
BryoCAD-Small	B_pusilla_349_v10	Liverworts	Blasiales	unseen_species_seen_order	3045	4281	6073	0.227256	0.319501	0.453243	816	238	420	0.26798	0.0555945	0.0691586	13399	0.110008	0.0804438	2.95645	0.0768695	0.0843347	0.00049975	0.00049975	2000	43.7881	0.437881	0.26798	0.808722	1009
BryoCAD-Small	B_pusilla_890_v10	Liverworts	Blasiales	trained	3879	5831	8320	0.215141	0.323405	0.461453	892	356	598	0.229956	0.061053	0.071875	18030	0.102385	0.0737069	2.8678	0.07066	0.0768719	0.00049975	0.00049975	2000	43.6882	0.436882	0.229956	0.766323	1164
BryoCAD-Small	F_cristula_v10	Liverworts	Fossombroniales	unseen_order	8108	13819	15745	0.215226	0.366824	0.41795	1259	686	1097	0.155279	0.0496418	0.0696729	37672	0.0807496	0.0505169	3.02328	0.0487358	0.0523466	0.00049975	0.00049975	2000	45.3373	0.453373	0.155279	0.747181	1685
BryoCAD-Small	H_mnioides_v10	Liverworts	Haplomitriales	unseen_order	3976	4813	7329	0.246681	0.29861	0.454709	849	156	486	0.213531	0.0324122	0.0663119	16118	0.0925053	0.069462	2.30433	0.0661993	0.0725897	0.00049975	0.00049975	2000	40.4499	0.404499	0.213531	0.825073	1029
BryoCAD-Small	A_urvilleanus_v10	Liverworts	Jungermanniales	unseen_species_seen_order	4524	6974	7848	0.233847	0.360488	0.405665	851	256	467	0.188108	0.0367078	0.0595056	19346	0.0813605	0.0555741	2.57864	0.0528791	0.0581516	0.00049975	0.00049975	2000	43.3241	0.433241	0.188108	0.816699	1042
BryoCAD-Small	B_tridens_v10	Liverworts	Jungermanniales	unseen_species_seen_order	5110	7258	9297	0.235864	0.33501	0.429125	988	361	671	0.193346	0.0497382	0.0721738	21665	0.0932379	0.0654208	2.78172	0.0627279	0.0681283	0.00049975	0.00049975	2000	42.4456	0.424456	0.193346	0.77551	1274
BryoCAD-Small	H_kurzii_v10	Liverworts	Jungermanniales	unseen_species_seen_order	5508	9019	10220	0.222572	0.364448	0.412979	920	437	630	0.16703	0.0484533	0.0616438	24747	0.0802926	0.0538318	2.64608	0.0513183	0.056128	0.00049975	0.00049975	2000	43.2871	0.432871	0.16703	0.752249	1223
BryoCAD-Small	J_erectum_v10	Liverworts	Jungermanniales	trained	6167	11985	12399	0.201859	0.392295	0.405846	918	403	853	0.148857	0.0336254	0.0687959	30551	0.0711597	0.04602	2.51397	0.0439593	0.0478871	0.00049975	0.00049975	2000	45.6504	0.456504	0.148857	0.756801	1213
BryoCAD-Small	L_reptans_v10	Liverworts	Jungermanniales	unseen_species_seen_order	4416	5863	7414	0.24959	0.331374	0.419036	1012	285	541	0.229167	0.0486099	0.0729701	17693	0.103883	0.0803748	2.35081	0.0768651	0.0835924	0.00049975	0.00049975	2000	42.9547	0.429547	0.229167	0.794973	1273
BryoCAD-Small	Mesoptychia_sp_v10	Liverworts	Jungermanniales	unseen_species_seen_order	3961	5581	6987	0.239639	0.337649	0.422712	903	268	496	0.227973	0.0480201	0.070989	16529	0.100853	0.0716129	2.92401	0.0684237	0.0750802	0.00049975	0.00049975	2000	43.0407	0.430407	0.227973	0.806971	1119
BryoCAD-Small	O_sphagni_v10	Liverworts	Jungermanniales	unseen_species_seen_order	3344	4551	5394	0.251637	0.342464	0.4059	876	160	330	0.261962	0.0351571	0.0611791	13289	0.102792	0.0796662	2.31256	0.0759275	0.0833039	0.00049975	0.00049975	2000	42.3882	0.423882	0.261962	0.825636	1061
BryoCAD-Small	P_hirtellus_v10	Liverworts	Jungermanniales	unseen_species_seen_order	5673	7798	9650	0.245361	0.337269	0.417369	1015	267	585	0.178918	0.0342395	0.0606218	23121	0.0807491	0.0607546	1.99945	0.0581722	0.0633201	0.00049975	0.00049975	2000	43.1627	0.431627	0.178918	0.774218	1311
BryoCAD-Small	P_semidecurrens_v10	Liverworts	Jungermanniales	unseen_species_seen_order	2928	5414	6631	0.195552	0.361584	0.442864	596	260	459	0.203552	0.0480236	0.0692203	14973	0.0878248	0.0606655	2.71592	0.0573031	0.063915	0.00049975	0.00049975	2000	43.2782	0.432782	0.203552	0.752525	792
BryoCAD-Small	Plagiochila_sp_v10	Liverworts	Jungermanniales	unseen_species_seen_order	3133	5322	6765	0.205848	0.349671	0.444481	710	323	568	0.22662	0.0606915	0.0839616	15220	0.105191	0.0734434	3.17471	0.0699737	0.0769382	0.00049975	0.00049975	2000	42.2932	0.422932	0.22662	0.754516	941
BryoCAD-Small	S_nepalensis_v10	Liverworts	Jungermanniales	unseen_species_seen_order	7438	12204	13122	0.227017	0.372482	0.400501	1262	520	700	0.169669	0.042609	0.0533455	32764	0.0757539	0.0511026	2.46512	0.0490783	0.053291	0.00049975	0.00049975	2000	42.8791	0.428791	0.169669	0.814719	1549
BryoCAD-Small	T_exsectiformis_v10	Liverworts	Jungermanniales	unseen_species_seen_order	5331	8533	8799	0.235229	0.376517	0.388254	1032	364	548	0.193585	0.0426579	0.0622798	22663	0.0857786	0.0598347	2.59438	0.0572287	0.0624377	0.00049975	0.00049975	2000	41.1038	0.411038	0.193585	0.81581	1265
BryoCAD-Small	T_filiformis_v10	Liverworts	Jungermanniales	unseen_species_seen_order	4908	6394	8120	0.252703	0.329214	0.418083	1148	232	523	0.233904	0.036284	0.0644089	19422	0.0979817	0.0756751	2.23066	0.0726496	0.0787766	0.00049975	0.00049975	2000	43.2217	0.432217	0.233904	0.816501	1406
BryoCAD-Small	V_dusenii_v10	Liverworts	Jungermanniales	unseen_species_seen_order	4876	6735	8649	0.240671	0.332428	0.4269	1010	267	520	0.207137	0.0396437	0.0601226	20260	0.0886969	0.0685649	2.0132	0.065844	0.0713228	0.00049975	0.00049975	2000	45.2241	0.452241	0.207137	0.806065	1253
BryoCAD-Small	L_cruciata_v10	Liverworts	Lunulariales	unseen_order	5007	6387	7883	0.25974	0.331327	0.408933	1141	230	475	0.227881	0.0360106	0.0602562	19277	0.0957618	0.0745492	2.12125	0.0714842	0.0775536	0.00049975	0.00049975	2000	40.0691	0.400691	0.227881	0.822639	1387
BryoCAD-Small	C_cavernarum_v10	Liverworts	Marchantiales	unseen_species_seen_order	6310	8792	12239	0.230789	0.321568	0.447643	981	397	837	0.155468	0.0451547	0.0683879	27341	0.0810139	0.0597033	2.13105	0.0573498	0.0620689	0.00049975	0.00049975	2000	40.2893	0.402893	0.155468	0.742057	1322
BryoCAD-Small	C_conicum_v10	Liverworts	Marchantiales	unseen_species_seen_order	4641	5256	7754	0.262931	0.297773	0.439295	1137	237	474	0.24499	0.0450913	0.0611297	17651	0.104697	0.0830144	2.16823	0.0795989	0.0863407	0.00049975	0.00049975	2000	33.003	0.33003	0.24499	0.809829	1404
BryoCAD-Small	M_polymorpha_v61	Liverworts	Marchantiales	trained	4375	5497	8125	0.243096	0.30544	0.451464	1213	377	616	0.277257	0.0685829	0.0758154	17997	0.122576	0.0944216	2.81544	0.0907929	0.0979052	0.00049975	0.00049975	2000	42.4594	0.424594	0.277257	0.824049	1472
BryoCAD-Small	P_appendiculatum_v10	Liverworts	Marchantiales	unseen_species_seen_order	4950	6607	9052	0.240186	0.320588	0.439226	1047	238	537	0.211515	0.0360224	0.0593239	20609	0.088408	0.0689629	1.94451	0.0660391	0.0718133	0.00049975	0.00049975	2000	40.4869	0.404869	0.211515	0.784858	1334
BryoCAD-Small	R_natans_v10	Liverworts	Marchantiales	unseen_species_seen_order	6752	6773	7793	0.316728	0.317713	0.36556	1406	283	473	0.208235	0.0417836	0.0606955	21318	0.101417	0.0839103	1.75063	0.0807768	0.0869219	0.00049975	0.00049975	2000	41.0222	0.410222	0.208235	0.842421	1669
BryoCAD-Small	M_furcata_v10	Liverworts	Metzgeriales	unseen_order	5246	7225	9385	0.240026	0.330573	0.429402	1125	309	613	0.214449	0.0427682	0.065317	21856	0.0936585	0.0695564	2.41021	0.0667094	0.0724286	0.00049975	0.00049975	2000	39.9595	0.399595	0.214449	0.775327	1451
BryoCAD-Small	M_hamata_v10	Liverworts	Metzgeriales	unseen_order	6840	9947	11820	0.239102	0.347712	0.413186	1334	371	807	0.195029	0.0372977	0.0682741	28607	0.0878107	0.0603137	2.7497	0.0580278	0.0625721	0.00049975	0.00049975	2000	40.0969	0.400969	0.195029	0.796418	1675
BryoCAD-Small	P_ambigua_v10	Liverworts	Pallaviciniales	unseen_order	6631	8734	11721	0.244813	0.322454	0.432733	1155	334	839	0.174182	0.0382414	0.0715809	27086	0.0859485	0.0613322	2.46162	0.0589973	0.0637977	0.00049975	0.00049975	2000	38.2271	0.382271	0.174182	0.784647	1472
BryoCAD-Small	N_confluens_v10	Liverworts	Pelliales	unseen_order	5811	7895	9711	0.248153	0.337148	0.414699	1087	342	579	0.187059	0.0433186	0.0596231	23417	0.0857497	0.0616346	2.41151	0.0591024	0.0643123	0.00049975	0.00049975	2000	41.6134	0.416134	0.187059	0.820997	1324
BryoCAD-Small	P_purpurea_v10	Liverworts	Pleuroziales	unseen_order	10901	22485	23882	0.190351	0.392628	0.417022	1437	1120	2239	0.131823	0.049811	0.0937526	57268	0.0837466	0.0450173	3.87293	0.0436544	0.0464483	0.00049975	0.00049975	2000	43.772	0.43772	0.131823	0.759915	1891
BryoCAD-Small	A_sandvicensis_v10	Liverworts	Porellales	trained	5368	7149	10152	0.236799	0.315365	0.447836	976	278	650	0.181818	0.0388866	0.0640268	22669	0.0839914	0.0621961	2.17953	0.0595968	0.064758	0.00049975	0.00049975	2000	38.6716	0.386716	0.181818	0.767899	1271
BryoCAD-Small	F_moniliata_v10	Liverworts	Porellales	unseen_species_seen_order	4349	5541	7115	0.255748	0.325845	0.418406	900	261	480	0.206944	0.0471034	0.0674631	17005	0.096501	0.0734123	2.30888	0.0702734	0.076626	0.00049975	0.00049975	2000	37.8411	0.378411	0.206944	0.784656	1147
BryoCAD-Small	G_magellanica_v10	Liverworts	Porellales	unseen_species_seen_order	2737	3289	4575	0.258183	0.310254	0.431563	691	168	411	0.252466	0.0510794	0.0898361	10601	0.1198	0.088298	3.1502	0.0839543	0.0927295	0.00049975	0.00049975	2000	39.7341	0.397341	0.252466	0.811986	851
BryoCAD-Small	P_caespitans_v10	Liverworts	Porellales	unseen_species_seen_order	3180	4375	5267	0.248011	0.34121	0.410778	672	205	389	0.211321	0.0468571	0.0738561	12822	0.0987365	0.0679538	3.07828	0.0641846	0.0715976	0.00049975	0.00049975	2000	40.563	0.40563	0.211321	0.790588	850
BryoCAD-Small	P_chinensis_v10	Liverworts	Porellales	unseen_species_seen_order	6045	11635	10272	0.216264	0.416249	0.367487	1148	432	653	0.189909	0.0371294	0.0635709	27952	0.0798869	0.0498057	3.00812	0.0476889	0.0519462	0.00049975	0.00049975	2000	40.8823	0.408823	0.189909	0.806746	1423
BryoCAD-Small	P_platyphylla_v10	Liverworts	Porellales	unseen_species_seen_order	4330	6017	6728	0.253587	0.352387	0.394026	1018	233	490	0.235104	0.0387236	0.07283	17075	0.101962	0.0719673	2.99946	0.0688726	0.0751977	0.00049975	0.00049975	2000	41.0664	0.410664	0.235104	0.813749	1251
BryoCAD-Small	P_pulcherrimum_v10	Liverworts	Ptilidiales	unseen_order	2217	3133	4087	0.234926	0.331991	0.433083	387	116	328	0.17456	0.0370252	0.0802545	9437	0.0880576	0.0634582	2.45994	0.0594442	0.0676089	0.00049975	0.00049975	2000	41.9722	0.419722	0.17456	0.774	500
BryoCAD-Small	S_donnellii_v10	Liverworts	Sphaerocarpales	unseen_order	4340	6087	7568	0.241178	0.338261	0.420561	1008	381	520	0.232258	0.0625924	0.0687104	17995	0.106085	0.0792717	2.68133	0.0757988	0.0825799	0.00049975	0.00049975	2000	44.5731	0.445731	0.232258	0.782609	1288
BryoCAD-Small	T_lacunosa_v10	Liverworts	Treubiales	unseen_order	6507	8207	10421	0.258882	0.326517	0.414601	1008	334	665	0.15491	0.040697	0.0638135	25135	0.0798488	0.0532903	2.65586	0.0510434	0.0555799	0.00049975	0.00049975	2000	39.7142	0.397142	0.15491	0.805755	1251
BryoCAD-Small	A_rupestris_v10	Mosses	Andreaeales	unseen_order	6802	7992	11239	0.261284	0.306995	0.431721	1747	323	844	0.256836	0.0404154	0.0750956	26033	0.111935	0.0882808	2.3654	0.085238	0.0909999	0.00049975	0.00049975	2000	44.1021	0.441021	0.256836	0.805069	2170
BryoCAD-Small	A_wilsonii_v10	Mosses	Andreaeales	unseen_order	3511	3919	5454	0.272509	0.304176	0.423316	1050	172	335	0.29906	0.0438887	0.0614228	12884	0.120848	0.103563	1.72846	0.099348	0.107888	0.00049975	0.00049975	2000	42.5314	0.425314	0.29906	0.812693	1292
BryoCAD-Small	A_macrosporum_v10	Mosses	Andreaeobryales	unseen_order	2398	2625	3363	0.285953	0.313022	0.401026	730	99	199	0.30442	0.0377143	0.0591734	8386	0.122585	0.104953	1.76321	0.0999255	0.110303	0.00049975	0.00049975	2000	43.1262	0.431262	0.30442	0.820225	890
BryoCAD-Small	A_alternifolium_v10	Mosses	Archidiales	unseen_order	12149	16393	24883	0.227403	0.306841	0.465756	2299	1084	2299	0.189234	0.0661258	0.0923924	53425	0.106355	0.0681847	3.817	0.0664109	0.0699111	0.00049975	0.00049975	2000	39.9624	0.399624	0.189234	0.755504	3043
BryoCAD-Small	A_androgynum_v10	Mosses	Aulacomniales	unseen_order	6202	7954	12975	0.228595	0.29317	0.478235	1648	634	1134	0.265721	0.0797083	0.0873988	27131	0.125908	0.0871972	3.87105	0.0844053	0.0900446	0.00049975	0.00049975	2000	39.5902	0.395902	0.265721	0.765799	2152
BryoCAD-Small	A_palustre_v10	Mosses	Aulacomniales	unseen_order	5680	7029	10494	0.244796	0.302935	0.452269	1715	561	1053	0.301937	0.0798122	0.100343	23203	0.143473	0.101752	4.17206	0.0984786	0.104988	0.00049975	0.00049975	2000	38.8889	0.388889	0.301937	0.784538	2186
BryoCAD-Small	B_ithyphylla_v10	Mosses	Bartramiales	unseen_species_seen_order	6224	7621	11650	0.244126	0.298921	0.456952	1991	702	1284	0.319891	0.0921139	0.110215	25495	0.155991	0.103679	5.2312	0.100726	0.106805	0.00049975	0.00049975	2000	36.8851	0.368851	0.319891	0.803146	2479
BryoCAD-Small	B_mossmaniana_v10	Mosses	Bartramiales	unseen_species_seen_order	6048	7216	10074	0.259148	0.309195	0.431657	2198	685	1116	0.363426	0.0949279	0.11078	23338	0.171351	0.117738	5.36137	0.114191	0.121305	0.00049975	0.00049975	2000	37.7062	0.377062	0.363426	0.825075	2664
BryoCAD-Small	P_turneriana_v10	Mosses	Bartramiales	trained	6900	8576	12724	0.244681	0.304113	0.451206	2041	891	1353	0.295797	0.103895	0.106334	28200	0.15195	0.102077	4.98738	0.0992544	0.105001	0.00049975	0.00049975	2000	39.7531	0.397531	0.295797	0.785302	2599
BryoCAD-Small	M_hornum_v10	Mosses	Bryales	unseen_order	6035	7592	10387	0.251312	0.316149	0.432539	1748	524	893	0.289644	0.06902	0.0859729	24014	0.131798	0.0901906	4.16075	0.0870742	0.093154	0.00049975	0.00049975	2000	38.4529	0.384529	0.289644	0.815299	2144
BryoCAD-Small	P_ciliare_v10	Mosses	Bryales	unseen_order	6761	8976	11485	0.248365	0.329733	0.421901	1812	633	1018	0.268008	0.0705214	0.0886374	27222	0.127213	0.0866554	4.05579	0.0838283	0.089266	0.00049975	0.00049975	2000	37.4157	0.374157	0.268008	0.790576	2292
BryoCAD-Small	P_cinclidioides_v10	Mosses	Bryales	unseen_order	5226	6911	8896	0.248467	0.328579	0.422954	1570	537	761	0.300421	0.0777022	0.0855441	21033	0.136357	0.0942136	4.21436	0.0909048	0.097372	0.00049975	0.00049975	2000	38.6022	0.386022	0.300421	0.790534	1986
BryoCAD-Small	B_norvegicum_v10	Mosses	Bryoxiphiales	unseen_order	6795	8630	13129	0.23797	0.302234	0.459795	1777	548	1025	0.261516	0.0634994	0.0780714	28554	0.117322	0.088607	2.87146	0.0858724	0.0912315	0.00049975	0.00049975	2000	39.1691	0.391691	0.261516	0.774629	2294
BryoCAD-Small	B_aphylla_v10	Mosses	Buxbaumiales	unseen_order	10675	13307	17413	0.257881	0.321464	0.420655	2538	663	1334	0.237752	0.0498234	0.0766094	41395	0.109554	0.0792828	3.02715	0.0771096	0.0813872	0.00049975	0.00049975	2000	39.949	0.39949	0.237752	0.822424	3086
BryoCAD-Small	C_acidophyllum_v10	Mosses	Dicranales	unseen_species_seen_order	5581	8322	10379	0.229841	0.342723	0.427436	1615	562	844	0.289375	0.0675318	0.081318	24282	0.124413	0.086702	3.77112	0.0836422	0.0898618	0.00049975	0.00049975	2000	40.755	0.40755	0.289375	0.803083	2011
BryoCAD-Small	D_chilense_v10	Mosses	Dicranales	unseen_species_seen_order	4689	6447	8592	0.237682	0.326794	0.435523	1471	439	759	0.313713	0.0680937	0.088338	19728	0.13529	0.0989132	3.63768	0.0954975	0.102393	0.00049975	0.00049975	2000	39.968	0.39968	0.313713	0.792992	1855
BryoCAD-Small	D_fulvum_v10	Mosses	Dicranales	unseen_species_seen_order	3595	4893	6720	0.236389	0.321739	0.441873	1164	336	590	0.323783	0.0686695	0.0877976	15208	0.137428	0.0977575	3.96702	0.0937007	0.101723	0.00049975	0.00049975	2000	39.788	0.39788	0.323783	0.812849	1432
BryoCAD-Small	F_javanicus_v10	Mosses	Dicranales	unseen_species_seen_order	6040	8565	12696	0.221237	0.313725	0.465038	1540	585	1042	0.254967	0.0683012	0.0820731	27301	0.116003	0.0834702	3.25329	0.0806198	0.086115	0.00049975	0.00049975	2000	36.1413	0.361413	0.254967	0.756757	2035
BryoCAD-Small	L_albidum_v10	Mosses	Dicranales	unseen_species_seen_order	5542	7365	9853	0.243497	0.323594	0.432909	1509	467	739	0.272284	0.063408	0.0750025	22760	0.119288	0.0881133	3.11749	0.0850176	0.0911698	0.00049975	0.00049975	2000	41.9657	0.419657	0.272284	0.772262	1954
BryoCAD-Small	L_bowringii_v10	Mosses	Dicranales	unseen_species_seen_order	8339	12686	16289	0.223482	0.33998	0.436539	1942	710	1224	0.232882	0.0559672	0.0751427	37314	0.103875	0.0702989	3.35763	0.0680174	0.0725197	0.00049975	0.00049975	2000	40.529	0.40529	0.232882	0.770329	2521
BryoCAD-Small	P_enerve_v10	Mosses	Dicranales	trained	8295	13023	17138	0.215701	0.338647	0.445652	2070	1170	1929	0.249548	0.0898411	0.112557	38456	0.134413	0.0804891	5.39243	0.0781933	0.0827179	0.00049975	0.00049975	2000	41.0794	0.410794	0.249548	0.784091	2640
BryoCAD-Small	S_pennata_v10	Mosses	Dicranales	unseen_species_seen_order	4406	5507	8908	0.2341	0.292599	0.473301	1017	316	682	0.230822	0.0573815	0.0765604	18821	0.107061	0.0823086	2.47527	0.0791656	0.0858629	0.00049975	0.00049975	2000	39.7982	0.397982	0.230822	0.761798	1335
BryoCAD-Small	D_fulvifolium_v10	Mosses	Diphysciales	unseen_order	4880	5612	8316	0.259464	0.298384	0.442152	1179	224	592	0.241598	0.0399145	0.0711881	18808	0.106072	0.0874887	1.85832	0.0842195	0.0909719	0.00049975	0.00049975	2000	35.9949	0.359949	0.241598	0.792339	1488
BryoCAD-Small	E_ciliata_1023_v10	Mosses	Encalyptales	unseen_order	5494	6823	10076	0.245345	0.304693	0.449962	1474	460	735	0.268293	0.067419	0.0729456	22393	0.119189	0.0911882	2.80008	0.0881961	0.0944045	0.00049975	0.00049975	2000	38.0831	0.380831	0.268293	0.787814	1871
BryoCAD-Small	E_ciliata_1025_v10	Mosses	Encalyptales	unseen_order	6409	8560	11063	0.246197	0.328826	0.424977	1772	546	853	0.276486	0.063785	0.0771039	26032	0.121812	0.0905777	3.12339	0.0876613	0.0935387	0.00049975	0.00049975	2000	40.4976	0.404976	0.276486	0.791778	2238
BryoCAD-Small	P_patens_v33	Mosses	Funariales	trained	9269	9708	13124	0.288745	0.30242	0.408835	2400	514	922	0.258928	0.052946	0.070253	32101	0.119498	0.101008	1.84895	0.0983458	0.103704	0.00049975	0.00049975	2000	33.7303	0.337303	0.258928	0.797077	3011
BryoCAD-Small	G_repens_v10	Mosses	Gigaspermales	unseen_order	2806	3680	4854	0.247443	0.324515	0.428042	664	221	325	0.236636	0.0600543	0.0669551	11340	0.106702	0.0721291	3.45728	0.0681658	0.0761905	0.00049975	0.00049975	2000	38.3626	0.383626	0.236636	0.803874	826
BryoCAD-Small	G_obtusifolia_v10	Mosses	Grimmiales	unseen_species_seen_order	6745	9760	13860	0.222131	0.321423	0.456447	1642	643	1084	0.24344	0.0658811	0.0782107	30365	0.11095	0.0790605	3.18896	0.0766664	0.0815091	0.00049975	0.00049975	2000	41.0971	0.410971	0.24344	0.76729	2140
BryoCAD-Small	P_wilsonii_v10	Mosses	Grimmiales	trained	5956	7559	11310	0.239919	0.304491	0.455589	1553	479	896	0.260745	0.0633682	0.0792219	24825	0.117946	0.0887701	2.91755	0.0857996	0.0916818	0.00049975	0.00049975	2000	38.5676	0.385676	0.260745	0.791136	1963
BryoCAD-Small	R_nitidulum_v10	Mosses	Grimmiales	unseen_species_seen_order	6784	9228	14536	0.222077	0.302082	0.475841	1591	587	1158	0.234522	0.0636107	0.0796643	30548	0.109205	0.0815176	2.76876	0.0790224	0.0841307	0.00049975	0.00049975	2000	42.4682	0.424682	0.234522	0.76088	2091
BryoCAD-Small	S_cupulare_v10	Mosses	Grimmiales	unseen_species_seen_order	3980	5572	7875	0.228381	0.319734	0.451885	1264	414	625	0.317588	0.0743001	0.0793651	17427	0.132151	0.100682	3.14694	0.0972055	0.10455	0.00049975	0.00049975	2000	40.8086	0.408086	0.317588	0.783633	1613
BryoCAD-Small	H_ciliata_1009_v10	Mosses	Hedwigiales	trained	6232	7498	12171	0.240608	0.289487	0.469905	1767	695	1239	0.283537	0.0926914	0.101799	25901	0.14289	0.0978061	4.50842	0.0948998	0.100884	0.00049975	0.00049975	2000	38.4703	0.384703	0.283537	0.762953	2316
BryoCAD-Small	H_ciliata_329_v10	Mosses	Hedwigiales	unseen_species_seen_order	5139	6020	9328	0.250842	0.293845	0.455313	1595	543	879	0.310372	0.0901993	0.0942324	20487	0.147264	0.106877	4.03869	0.103334	0.110265	0.00049975	0.00049975	2000	38.259	0.38259	0.310372	0.771277	2068
BryoCAD-Small	D_collenchymatosum_v10	Mosses	Hookeriales	unseen_order	4810	6627	11543	0.209312	0.288381	0.502306	1057	570	1041	0.219751	0.0860118	0.0901845	22980	0.116101	0.0843907	3.17102	0.0813305	0.0874674	0.00049975	0.00049975	2000	40.2573	0.402573	0.219751	0.706551	1496
BryoCAD-Small	A_attenuatus_v10	Mosses	Hypnales	unseen_species_seen_order	5737	6910	9966	0.253704	0.305576	0.44072	1799	669	957	0.313579	0.0968162	0.0960265	22613	0.151462	0.106954	4.45078	0.103656	0.110336	0.00049975	0.00049975	2000	36.9706	0.369706	0.313579	0.780139	2306
BryoCAD-Small	A_subdivergens_v10	Mosses	Hypnales	trained	6762	8681	12901	0.238569	0.306273	0.455158	1876	751	1254	0.277433	0.0865108	0.0972018	28344	0.136925	0.091047	4.58779	0.0880962	0.0938832	0.00049975	0.00049975	2000	34.9553	0.349553	0.277433	0.785595	2388
BryoCAD-Small	B_illecebra_v10	Mosses	Hypnales	unseen_species_seen_order	5483	7017	9672	0.247294	0.31648	0.436226	1674	710	921	0.305307	0.101183	0.0952233	22172	0.149062	0.103508	4.55541	0.100125	0.106802	0.00049975	0.00049975	2000	35.7401	0.357401	0.305307	0.785915	2130
BryoCAD-Small	B_laetum_v10	Mosses	Hypnales	unseen_species_seen_order	5723	7339	10167	0.246373	0.315941	0.437686	1827	663	1004	0.319238	0.0903393	0.0987509	23229	0.150415	0.102129	4.82865	0.098842	0.105387	0.00049975	0.00049975	2000	37.2221	0.372221	0.319238	0.805556	2268
BryoCAD-Small	B_novae_angliae_v10	Mosses	Hypnales	unseen_species_seen_order	5544	6999	9744	0.248755	0.31404	0.437206	1677	634	896	0.302489	0.0905844	0.091954	22287	0.143896	0.102338	4.15575	0.0991161	0.105667	0.00049975	0.00049975	2000	37.2999	0.372999	0.302489	0.785848	2134
BryoCAD-Small	C_americanum_v10	Mosses	Hypnales	unseen_species_seen_order	5587	6834	10139	0.247651	0.302926	0.449424	1716	660	958	0.307142	0.0965759	0.0944866	22560	0.147784	0.103653	4.41307	0.100354	0.107093	0.00049975	0.00049975	2000	36.7745	0.367745	0.307142	0.781065	2197
BryoCAD-Small	C_cordifolium_v10	Mosses	Hypnales	unseen_species_seen_order	4231	4958	7073	0.260177	0.304883	0.43494	1265	403	641	0.298984	0.0812828	0.0906263	16262	0.141987	0.105912	3.60756	0.101954	0.110074	0.00049975	0.00049975	2000	36.9207	0.369207	0.298984	0.781347	1619
BryoCAD-Small	C_filicinum_v10	Mosses	Hypnales	unseen_species_seen_order	4743	5814	8858	0.244296	0.299459	0.456245	1396	506	818	0.294328	0.0870313	0.0923459	19415	0.140098	0.101129	3.89687	0.0976565	0.104661	0.00049975	0.00049975	2000	37.942	0.37942	0.294328	0.755003	1849
BryoCAD-Small	C_nitens_600_v10	Mosses	Hypnales	unseen_species_seen_order	3029	4006	5422	0.243156	0.321586	0.435257	939	343	497	0.310003	0.0856216	0.0916636	12457	0.142811	0.103106	3.97052	0.0986594	0.107731	0.00049975	0.00049975	2000	38.6978	0.386978	0.310003	0.7799	1204
BryoCAD-Small	C_nitens_617_v10	Mosses	Hypnales	unseen_species_seen_order	3643	4546	6261	0.252111	0.314602	0.433287	1124	380	576	0.308537	0.08359	0.0919981	14450	0.143945	0.107369	3.65757	0.103045	0.111628	0.00049975	0.00049975	2000	38.2585	0.382585	0.308537	0.765668	1468
BryoCAD-Small	C_nitens_618_v10	Mosses	Hypnales	unseen_species_seen_order	4717	6260	8363	0.243899	0.323681	0.43242	1461	536	756	0.309731	0.085623	0.0903982	19340	0.142347	0.10168	4.06674	0.098242	0.105274	0.00049975	0.00049975	2000	38.6514	0.386514	0.309731	0.787177	1856
BryoCAD-Small	E_concinnus_v10	Mosses	Hypnales	trained	6732	8246	12342	0.246413	0.30183	0.451757	1806	676	1216	0.268271	0.0819791	0.0985254	27320	0.135359	0.0936429	4.17158	0.0907751	0.0963772	0.00049975	0.00049975	2000	36.3388	0.363388	0.268271	0.775773	2328
BryoCAD-Small	E_obtusulum_v10	Mosses	Hypnales	unseen_species_seen_order	5676	7352	10800	0.238207	0.308545	0.453248	1562	588	940	0.275194	0.0799782	0.087037	23828	0.129679	0.0938826	3.57968	0.0906077	0.0971966	0.00049975	0.00049975	2000	36.9244	0.369244	0.275194	0.77365	2019
BryoCAD-Small	F_sullivantii_v10	Mosses	Hypnales	unseen_species_seen_order	4721	5710	8638	0.247575	0.299439	0.452987	1220	577	806	0.25842	0.101051	0.0933086	19069	0.136504	0.0944611	4.20432	0.0910365	0.0979076	0.00049975	0.00049975	2000	40.3988	0.403988	0.25842	0.746634	1634
BryoCAD-Small	G_philippinensis_v10	Mosses	Hypnales	unseen_species_seen_order	6070	7494	11875	0.23861	0.294587	0.466803	1494	628	1041	0.246129	0.0838004	0.0876632	25439	0.124337	0.0836619	4.06748	0.0807422	0.0865207	0.00049975	0.00049975	2000	36.7588	0.367588	0.246129	0.770898	1938
BryoCAD-Small	H_luridum_v10	Mosses	Hypnales	unseen_species_seen_order	6030	7017	11002	0.250738	0.291779	0.457483	1719	614	1053	0.285075	0.0875018	0.0957099	24049	0.140796	0.0980508	4.2745	0.0949312	0.101168	0.00049975	0.00049975	2000	38.9444	0.389444	0.285075	0.781009	2201
BryoCAD-Small	H_scalpellifolium_v10	Mosses	Hypnales	unseen_species_seen_order	4953	6287	9003	0.244677	0.310576	0.444746	1496	554	857	0.302039	0.0881183	0.0951905	20243	0.143605	0.100203	4.34026	0.0966248	0.10379	0.00049975	0.00049975	2000	37.1626	0.371626	0.302039	0.784478	1907
BryoCAD-Small	H_varium_v10	Mosses	Hypnales	unseen_species_seen_order	9799	11316	17093	0.256465	0.296168	0.447367	2956	984	1566	0.301663	0.0869565	0.0916165	38208	0.144106	0.104656	3.94501	0.102072	0.107203	0.00049975	0.00049975	2000	37.3615	0.373615	0.301663	0.773013	3824
BryoCAD-Small	K_praelongum_v10	Mosses	Hypnales	unseen_species_seen_order	3548	4379	6198	0.251186	0.310018	0.438796	1077	423	586	0.303551	0.0965974	0.0945466	14125	0.147681	0.102975	4.47064	0.0989735	0.107186	0.00049975	0.00049975	2000	37.1899	0.371899	0.303551	0.786131	1370
BryoCAD-Small	L_lagurus_v10	Mosses	Hypnales	unseen_species_seen_order	5310	6921	9209	0.247668	0.322808	0.429524	1617	681	849	0.30452	0.0983962	0.0921924	21440	0.146782	0.104503	4.22789	0.100886	0.108022	0.00049975	0.00049975	2000	39.0833	0.390833	0.30452	0.78381	2063
BryoCAD-Small	R_serrulatus_v10	Mosses	Hypnales	unseen_species_seen_order	5573	7074	10499	0.240776	0.305625	0.453599	1609	609	997	0.288713	0.0860899	0.0949614	23146	0.138901	0.0943398	4.45611	0.0912469	0.0975125	0.00049975	0.00049975	2000	37.0382	0.370382	0.288713	0.794568	2025
BryoCAD-Small	R_subpinnatus_v10	Mosses	Hypnales	unseen_species_seen_order	5041	6421	8836	0.24835	0.316337	0.435314	1591	581	851	0.315612	0.0904843	0.0963105	20298	0.148931	0.104461	4.44696	0.100897	0.10814	0.00049975	0.00049975	2000	37.4984	0.374984	0.315612	0.784517	2028
BryoCAD-Small	T_sandei_v10	Mosses	Hypnales	unseen_species_seen_order	12179	16723	23408	0.232824	0.31969	0.447486	3173	1363	2294	0.26053	0.0815045	0.0980007	52310	0.130568	0.0873578	4.32099	0.0852987	0.0893902	0.00049975	0.00049975	2000	37.9142	0.379142	0.26053	0.771081	4115
BryoCAD-Small	R_cuspidigerum_v10	Mosses	Hypnodendrales	trained	7549	10714	14419	0.230983	0.327826	0.441191	1744	839	1390	0.231024	0.0783088	0.0964006	32682	0.121565	0.0818769	3.96885	0.0793395	0.0843584	0.00049975	0.00049975	2000	36.0845	0.360845	0.231024	0.766931	2274
BryoCAD-Small	H_elatum_v10	Mosses	Hypopterygiales	unseen_order	5881	8573	13147	0.213072	0.310605	0.476323	1270	711	1119	0.21595	0.0829348	0.0851145	27601	0.112315	0.0740849	3.82299	0.0716278	0.0767364	0.00049975	0.00049975	2000	37.7147	0.377147	0.21595	0.738802	1719
BryoCAD-Small	H_japonicum_v10	Mosses	Hypopterygiales	unseen_order	7515	10697	16869	0.214219	0.304923	0.480859	1654	916	1465	0.220093	0.0856315	0.0868457	35081	0.11502	0.0765596	3.84599	0.0743422	0.0788468	0.00049975	0.00049975	2000	37.3715	0.373715	0.220093	0.740045	2235
BryoCAD-Small	O_anomalum_v10	Mosses	Orthotrichales	trained	6751	7878	11416	0.259205	0.302476	0.438318	1905	710	1179	0.28218	0.0901244	0.103276	26045	0.145671	0.0951612	5.05097	0.0920714	0.0981378	0.00049975	0.00049975	2000	38.3591	0.383591	0.28218	0.794743	2397
BryoCAD-Small	U_hutchinsiae_v10	Mosses	Orthotrichales	unseen_species_seen_order	5890	6857	9788	0.261371	0.304282	0.434347	1912	596	937	0.324618	0.0869185	0.0957295	22535	0.152873	0.101414	5.14594	0.098114	0.104727	0.00049975	0.00049975	2000	37.9515	0.379515	0.324618	0.808457	2365
BryoCAD-Small	A_angustatum_v10	Mosses	Polytrichales	unseen_order	6880	8104	11358	0.26118	0.307646	0.431175	1676	407	905	0.243605	0.0502221	0.0796795	26342	0.113431	0.0811375	3.22935	0.0784678	0.0838205	0.00049975	0.00049975	2000	40.2236	0.402236	0.243605	0.790566	2120
BryoCAD-Small	P_commune_v10	Mosses	Polytrichales	unseen_order	6352	7004	10127	0.270494	0.298258	0.431248	1731	462	847	0.272513	0.0659623	0.0836378	23483	0.129455	0.0927656	3.66898	0.089766	0.0958566	0.00049975	0.00049975	2000	40.3582	0.403582	0.272513	0.811153	2134
BryoCAD-Small	P_magellanicus_v10	Mosses	Polytrichales	unseen_order	5091	5548	7731	0.277137	0.302014	0.420849	1647	387	749	0.323512	0.0697549	0.0968827	18370	0.151497	0.108227	4.32698	0.104518	0.111976	0.00049975	0.00049975	2000	43.8937	0.438937	0.323512	0.83056	1983
BryoCAD-Small	P_microstomum_v10	Mosses	Polytrichales	unseen_order	5827	6096	9092	0.277278	0.290079	0.432643	1474	341	776	0.25296	0.0559383	0.0853498	21015	0.123293	0.0936278	2.9665	0.0902213	0.0969308	0.00049975	0.00049975	2000	40.436	0.40436	0.25296	0.779894	1890
BryoCAD-Small	P_ohioense_v10	Mosses	Polytrichales	unseen_order	7666	8638	11793	0.272841	0.307435	0.419725	2276	574	1023	0.296895	0.0664506	0.0867464	28097	0.137844	0.0985109	3.9333	0.0954906	0.101541	0.00049975	0.00049975	2000	40.1425	0.401425	0.296895	0.832176	2735
BryoCAD-Small	P_strictum_v10	Mosses	Polytrichales	unseen_order	4298	4425	6385	0.284485	0.292891	0.422624	1328	330	555	0.308981	0.0745763	0.0869225	15108	0.146479	0.108439	3.80399	0.104514	0.112723	0.00049975	0.00049975	2000	40.2503	0.402503	0.308981	0.820766	1618
BryoCAD-Small	P_subfuscatum_v10	Mosses	Polytrichales	unseen_order	5924	6737	9512	0.267172	0.303838	0.42899	1460	396	761	0.246455	0.0587799	0.0800042	22173	0.118026	0.0869021	3.11243	0.0837505	0.0898841	0.00049975	0.00049975	2000	40.3373	0.403373	0.246455	0.793047	1841
BryoCAD-Small	B_amplexifolia_v10	Mosses	Pottiales	unseen_order	5122	7709	12042	0.205926	0.309934	0.484139	1409	820	1343	0.275088	0.106369	0.111526	24873	0.14361	0.0972681	4.63415	0.0941975	0.100149	0.00049975	0.00049975	2000	40.9737	0.409737	0.275088	0.733854	1920
BryoCAD-Small	G_aurantiacum_v10	Mosses	Pottiales	unseen_order	4905	6899	10663	0.21832	0.307073	0.474607	1481	697	1169	0.301937	0.101029	0.109631	22467	0.148974	0.104295	4.46795	0.100991	0.10758	0.00049975	0.00049975	2000	39.9189	0.399189	0.301937	0.746472	1984
BryoCAD-Small	S_ruralis_v10	Mosses	Pottiales	unseen_order	9971	13618	19768	0.229974	0.31409	0.455936	2793	1382	1904	0.280112	0.101483	0.0963173	43357	0.140208	0.0910112	4.91968	0.0887279	0.0933644	0.00049975	0.00049975	2000	41.7115	0.417115	0.280112	0.777561	3592
BryoCAD-Small	P_subulatum_v10	Mosses	Pseudoditrichales	unseen_order	6018	7557	11289	0.242037	0.303933	0.45403	1748	459	905	0.290462	0.0607384	0.0801665	24864	0.125161	0.0942611	3.08997	0.0912162	0.097249	0.00049975	0.00049975	2000	38.8122	0.388122	0.290462	0.787742	2219
BryoCAD-Small	P_cygnisetum_v10	Mosses	Ptychomniales	unseen_order	3721	5191	7656	0.22459	0.313315	0.462096	1168	492	854	0.313894	0.0947794	0.111546	16568	0.151738	0.108385	4.33532	0.104418	0.112145	0.00049975	0.00049975	2000	41.3781	0.413781	0.313894	0.756477	1544
BryoCAD-Small	L_gaudichaudii_v10	Mosses	Rhizogoniales	unseen_species_seen_order	5265	6653	9203	0.249278	0.314995	0.435727	1731	564	886	0.328775	0.0847738	0.096273	21121	0.150608	0.107638	4.29707	0.104351	0.110932	0.00049975	0.00049975	2000	37.9014	0.379014	0.328775	0.796961	2172
BryoCAD-Small	P_spiniforme_v10	Mosses	Rhizogoniales	trained	6988	9446	13460	0.233759	0.315983	0.450258	1814	652	1220	0.259588	0.0690239	0.0906389	29894	0.123302	0.0853196	3.79828	0.0826922	0.0879775	0.00049975	0.00049975	2000	35.1593	0.351593	0.259588	0.781223	2322
BryoCAD-Small	S_girgensohnii_v10	Mosses	Sphagnales	unseen_order	8835	9750	15644	0.258114	0.284846	0.457039	2261	458	1214	0.255914	0.0469744	0.0776016	34229	0.114903	0.0862002	2.87024	0.0837294	0.0886091	0.00049975	0.00049975	2000	36.5978	0.365978	0.255914	0.805199	2808
BryoCAD-Small	S_palustre_v10	Mosses	Sphagnales	unseen_order	8008	8494	12687	0.27435	0.291	0.43465	2356	401	938	0.294206	0.0472098	0.0739339	29189	0.126589	0.0992789	2.73099	0.0965424	0.102162	0.00049975	0.00049975	2000	36.3213	0.363213	0.294206	0.813255	2897
BryoCAD-Small	S_ampullaceum_v10	Mosses	Splachnales	unseen_order	4166	4817	7935	0.246247	0.284726	0.469027	1276	471	704	0.306289	0.0977787	0.0887209	16918	0.144875	0.107755	3.71207	0.103851	0.111656	0.00049975	0.00049975	2000	41.6822	0.416822	0.306289	0.768675	1660
BryoCAD-Small	T_subglabra_v10	Mosses	Splachnales	unseen_order	4955	5727	9363	0.247194	0.285707	0.467099	1356	468	849	0.273663	0.0817182	0.0906761	20045	0.13335	0.097376	3.59739	0.0939386	0.100773	0.00049975	0.00049975	2000	40.5673	0.405673	0.273663	0.755853	1794
BryoCAD-Small	T_pellucida_1101_v10	Mosses	Tetraphidales	unseen_order	5682	7255	10237	0.245189	0.313066	0.441745	1338	273	771	0.23548	0.0376292	0.075315	23174	0.102788	0.080857	2.19306	0.0778459	0.083543	0.00049975	0.00049975	2000	39.3961	0.393961	0.23548	0.802639	1667
BryoCAD-Small	T_pellucida_128_v10	Mosses	Tetraphidales	unseen_order	3964	4851	6605	0.257069	0.314591	0.42834	1113	192	444	0.280777	0.0395795	0.0672218	15420	0.113424	0.0950433	1.83808	0.0912451	0.0988992	0.00049975	0.00049975	2000	39.0639	0.390639	0.280777	0.823834	1351
BryoCAD-Small	T_megapolitana_v10	Mosses	Timmiales	unseen_order	6381	7646	11724	0.247796	0.296921	0.455283	1617	492	988	0.253409	0.0643474	0.0842716	25751	0.120267	0.0887745	3.14927	0.0856268	0.0917246	0.00049975	0.00049975	2000	35.9856	0.359856	0.253409	0.782672	2066

### Sheet: Sheet1
One row per species. Source files: 07b, exact-only 07c, 08c, both 09 denominator variants.
All proportions/rates are 0..1; gc_percent and observed_minus_shuffle_pp use percent/percentage points.
*_ref_n: evaluated reference codon count; *_ref_proportion: within-species reference codon frequency.
*_n_exact: exact matches for that reference; *_recovery_rate: exact matches / that reference count.
observed_exact_rate: overall site-weighted exact recovery within species.
shuffle_expected_exact_rate: fixed-margin within-species chance expectation.
shuffle_null_lower/upper: null distribution percentiles, NOT confidence intervals of observed recovery.
TAA_pred_TAA_given_canonical: P(pred=TAA | ref=TAA, pred in TAA/TAG/TGA).
TAA_pred_TAA_all_sites: P(pred=TAA | ref=TAA); equals TAA_recovery_rate.
TAA_n_predicted_canonical: count of canonical predictions among reference-TAA sites.
GC panels exclude missing GC and undefined conditional probabilities. Left joins preserve those species with NA.
No tests are rerun, no figures generated; p/q are copied from the original shuffle output.
For a manuscript, this full species-level table is generally suitable as a supplementary/source-data table.
