## Supporting dataset s4 for "BryoCAD: Extending Plant DNA Foundation Models Beyond Flowering Plants"

### Sheet: Sheet1
model	short_name	division	order	TAA_ref_n	TAG_ref_n	TGA_ref_n	TAA_ref_proportion	TAG_ref_proportion	TGA_ref_proportion	TAA_n_exact	TAG_n_exact	TGA_n_exact	TAA_recovery_rate	TAG_recovery_rate	TGA_recovery_rate	total_sites	observed_exact_rate	shuffle_expected_exact_rate	observed_minus_shuffle_pp	shuffle_null_lower	shuffle_null_upper	shuffle_p	shuffle_q	n_permutations	gc_percent	genome_gc_fraction	TAA_pred_TAA_all_sites	TAA_pred_TAA_given_canonical	TAA_n_predicted_canonical
PlantCAD2-Small	Apium_graveolens	Asterids	Apiales	16427	11994	15989	0.369894	0.270074	0.360032	6279	635	2011	0.382237	0.0529431	0.125774	44410	0.200968	0.153987	4.6981	0.151385	0.156655	0.00049975	0.00049975	2000	35.6813	0.356813	0.382237	0.849202	7394
PlantCAD2-Small	Daucus_carota	Asterids	Apiales	11500	8072	12272	0.361136	0.253486	0.385379	4910	649	1780	0.426957	0.0804014	0.145046	31844	0.230467	0.175265	5.52023	0.172026	0.178527	0.00049975	0.00049975	2000	34.7874	0.347874	0.426957	0.848014	5790
PlantCAD2-Small	Chrysanthemum_nankingense	Asterids	Asterales	15878	10821	15904	0.372697	0.253996	0.373307	6312	697	2107	0.397531	0.0644118	0.132482	42603	0.213976	0.166056	4.79191	0.163345	0.168698	0.00049975	0.00049975	2000	36.2517	0.362517	0.397531	0.859009	7348
PlantCAD2-Small	Cynara_cardunculus	Asterids	Asterales	7896	5277	9633	0.346225	0.231386	0.422389	3017	297	1413	0.382092	0.056282	0.146683	22806	0.20727	0.166934	4.03363	0.163158	0.171008	0.00049975	0.00049975	2000	35.3525	0.353525	0.382092	0.805607	3745
PlantCAD2-Small	Lactuca_sativa	Asterids	Asterales	13769	9237	15213	0.360266	0.241686	0.398048	5283	727	2259	0.383688	0.0787052	0.148491	38219	0.216358	0.15987	5.64882	0.156911	0.162956	0.00049975	0.00049975	2000	37.7895	0.377895	0.383688	0.84501	6252
PlantCAD2-Small	Mikania_micrantha	Asterids	Asterales	15737	12226	17888	0.34322	0.266646	0.390133	5902	1052	2535	0.37504	0.0860461	0.141715	45851	0.206953	0.140558	6.63947	0.137969	0.143073	0.00049975	0.00049975	2000	36.1972	0.361972	0.37504	0.849209	6950
PlantCAD2-Small	Actinidia_chinensis	Asterids	Ericales	9704	7758	14741	0.301338	0.240909	0.457752	4076	572	2910	0.420033	0.0737303	0.197409	32203	0.234699	0.180674	5.40251	0.177312	0.1843	0.00049975	0.00049975	2000	35.3074	0.353074	0.420033	0.776381	5250
PlantCAD2-Small	Camellia_sinensis	Asterids	Ericales	15150	13039	20690	0.309949	0.266761	0.42329	5105	1087	3335	0.336964	0.0833653	0.161189	48879	0.19491	0.133709	6.12013	0.13114	0.136234	0.00049975	0.00049975	2000	37.8451	0.378451	0.336964	0.827257	6171
PlantCAD2-Small	Rhododendron_simsii	Asterids	Ericales	9181	9265	14141	0.281738	0.284316	0.433946	3078	703	2191	0.335258	0.075877	0.15494	32587	0.183263	0.133745	4.95183	0.130634	0.136742	0.00049975	0.00049975	2000	38.916	0.38916	0.335258	0.784604	3923
PlantCAD2-Small	Vaccinium_corymbosum	Asterids	Ericales	36603	31485	52912	0.302504	0.260207	0.437289	12071	3024	8895	0.329782	0.0960457	0.168109	121000	0.198264	0.138227	6.00371	0.136686	0.139959	0.00049975	0.00049975	2000	38.5169	0.385169	0.329782	0.79331	15216
PlantCAD2-Small	Coffea_arabica	Asterids	Gentianales	14637	13502	22040	0.291696	0.269077	0.439228	5671	705	3437	0.387443	0.0522145	0.155944	50179	0.19556	0.154511	4.10488	0.151975	0.157099	0.00049975	0.00049975	2000	37.4958	0.374958	0.387443	0.785675	7218
PlantCAD2-Small	Coffea_canephora	Asterids	Gentianales	7387	6090	10635	0.306362	0.252571	0.441067	2670	348	1610	0.361446	0.0571429	0.151387	24112	0.191938	0.153817	3.81208	0.149965	0.157515	0.00049975	0.00049975	2000	36.6503	0.366503	0.361446	0.787378	3391
PlantCAD2-Small	Erythranthe_guttata	Asterids	Lamiales	9141	5961	11242	0.346986	0.226275	0.426739	4150	445	1935	0.453998	0.0746519	0.172122	26344	0.247874	0.197685	5.01893	0.193705	0.201603	0.00049975	0.00049975	2000	35.5032	0.355032	0.453998	0.811657	5113
PlantCAD2-Small	Genlisea_aurea	Asterids	Lamiales	295	237	511	0.282838	0.227229	0.489933	98	30	112	0.332203	0.126582	0.219178	1043	0.230105	0.171026	5.90799	0.151486	0.189837	0.00049975	0.00049975	2000	40.6099	0.406099	0.332203	0.690141	142
PlantCAD2-Small	Handroanthus_impetiginosus	Asterids	Lamiales	8329	6109	11026	0.327089	0.239907	0.433003	3239	365	1789	0.388882	0.0597479	0.162253	25464	0.211789	0.167197	4.45923	0.163721	0.17087	0.00049975	0.00049975	2000	33.6256	0.336256	0.388882	0.821664	3942
PlantCAD2-Small	Olea_europaea	Asterids	Lamiales	16900	12956	21603	0.328417	0.251773	0.41981	6295	643	2938	0.372485	0.0496295	0.136	51459	0.19192	0.147427	4.4493	0.145008	0.149829	0.00049975	0.00049975	2000	35.3011	0.353011	0.372485	0.832012	7566
PlantCAD2-Small	Salvia_splendens	Asterids	Lamiales	14632	14413	25790	0.266837	0.262843	0.47032	6250	907	4288	0.427146	0.0629293	0.166266	54835	0.208717	0.162234	4.64835	0.159752	0.164731	0.00049975	0.00049975	2000	38.829	0.38829	0.427146	0.804479	7769
PlantCAD2-Small	Sesamum_indicum	Asterids	Lamiales	7498	6305	11125	0.300786	0.252928	0.446285	2897	358	1582	0.38637	0.0567803	0.142202	24928	0.194039	0.153908	4.01309	0.150313	0.157735	0.00049975	0.00049975	2000	34.9964	0.349964	0.38637	0.813307	3562
PlantCAD2-Small	Striga_asiatica	Asterids	Lamiales	9061	7301	14504	0.293559	0.236539	0.469902	2796	495	2044	0.308575	0.0677989	0.140927	30866	0.172844	0.131462	4.13816	0.128264	0.134647	0.00049975	0.00049975	2000	37.3884	0.373884	0.308575	0.788494	3546
PlantCAD2-Small	Tectona_grandis	Asterids	Lamiales	8970	7542	13876	0.295182	0.24819	0.456628	3610	377	2091	0.402453	0.0499867	0.150692	30388	0.200013	0.160552	3.94609	0.157101	0.163946	0.00049975	0.00049975	2000	33.3857	0.333857	0.402453	0.816373	4422
PlantCAD2-Small	Capsicum_annuum	Asterids	Solanales	11698	9568	13580	0.335706	0.27458	0.389715	4139	630	1873	0.353821	0.0658445	0.137923	34846	0.19061	0.137351	5.32594	0.134334	0.140246	0.00049975	0.00049975	2000	35.0333	0.350333	0.353821	0.837007	4945
PlantCAD2-Small	Cuscuta_australis	Asterids	Solanales	5850	4342	7919	0.323008	0.239744	0.437248	2059	243	1090	0.351966	0.055965	0.137644	18111	0.187289	0.151184	3.6106	0.147093	0.155596	0.00049975	0.00049975	2000	36.4006	0.364006	0.351966	0.802729	2565
PlantCAD2-Small	Ipomoea_batatas	Asterids	Solanales	77047	58639	97311	0.330678	0.251673	0.417649	29254	5007	16565	0.37969	0.0853869	0.170227	232997	0.21814	0.150432	6.7708	0.149264	0.15162	0.00049975	0.00049975	2000	36.4541	0.364541	0.37969	0.822435	35570
PlantCAD2-Small	Nicotiana_benthamiana	Asterids	Solanales	18773	12957	19331	0.367658	0.253755	0.378586	6040	993	2958	0.321739	0.0766381	0.153018	51061	0.195668	0.139156	5.65119	0.136895	0.1414	0.00049975	0.00049975	2000	38.0348	0.380348	0.321739	0.840289	7188
PlantCAD2-Small	Nicotiana_tabacum	Asterids	Solanales	20350	15968	23923	0.33781	0.265069	0.397122	7907	628	3348	0.38855	0.0393287	0.139949	60241	0.197258	0.155005	4.22526	0.15262	0.157253	0.00049975	0.00049975	2000	39.1216	0.391216	0.38855	0.831965	9504
PlantCAD2-Small	Petunia_axillaris	Asterids	Solanales	10133	7198	11346	0.353349	0.251003	0.395648	3901	331	1501	0.38498	0.045985	0.132293	28677	0.199916	0.162381	3.75356	0.159047	0.165777	0.00049975	0.00049975	2000	38.0804	0.380804	0.38498	0.848597	4597
PlantCAD2-Small	Solanum_lycopersicum	Asterids	Solanales	11822	7899	12754	0.364034	0.243233	0.392733	4613	515	1757	0.390205	0.0651981	0.137761	32475	0.212009	0.161627	5.03823	0.158522	0.164804	0.00049975	0.00049975	2000	34.3416	0.343416	0.390205	0.84954	5430
PlantCAD2-Small	Solanum_melongena	Asterids	Solanales	12247	8648	13639	0.354636	0.25042	0.394944	5060	900	2390	0.413162	0.10407	0.175233	34534	0.241791	0.160909	8.08817	0.157613	0.164013	0.00049975	0.00049975	2000	35.9929	0.359929	0.413162	0.87377	5791
PlantCAD2-Small	Solanum_pennellii	Asterids	Solanales	9522	6390	10475	0.36086	0.242165	0.396976	4392	318	1462	0.461248	0.0497653	0.13957	26387	0.233903	0.188128	4.57748	0.184485	0.191838	0.00049975	0.00049975	2000	34.5038	0.345038	0.461248	0.86067	5103
PlantCAD2-Small	Solanum_tuberosum	Asterids	Solanales	11586	8150	13131	0.352512	0.247969	0.399519	4980	504	1848	0.429829	0.0618405	0.140736	32867	0.223081	0.167655	5.5426	0.164328	0.170931	0.00049975	0.00049975	2000	35.0169	0.350169	0.429829	0.857881	5805
PlantCAD2-Small	Amborella_trichopoda	Basal Angio	Amborellales	7221	7088	11397	0.280907	0.275733	0.44336	1899	508	1434	0.262983	0.0716704	0.125823	25706	0.14942	0.104747	4.46729	0.101766	0.107874	0.00049975	0.00049975	2000	37.4721	0.374721	0.262983	0.787313	2412
PlantCAD2-Small	Nymphaea_colorata	Basal Angio	Nymphaeales	7106	6629	11731	0.279039	0.260308	0.460653	1863	604	2036	0.262173	0.0911148	0.173557	25466	0.176824	0.123524	5.32998	0.120121	0.126876	0.00049975	0.00049975	2000	38.5847	0.385847	0.262173	0.735782	2532
PlantCAD2-Small	Amaranthus_hypochondriacus	Eudicots	Caryophyllales	9534	5960	9544	0.380781	0.238038	0.381181	4349	351	1442	0.456157	0.0588926	0.15109	25038	0.245307	0.193967	5.13402	0.190191	0.19766	0.00049975	0.00049975	2000	33.0195	0.330195	0.456157	0.852578	5101
PlantCAD2-Small	Beta_vulgaris	Eudicots	Caryophyllales	7603	5383	8410	0.355347	0.251589	0.393064	3338	400	1328	0.439037	0.074308	0.157907	21396	0.236773	0.184027	5.27464	0.18008	0.188167	0.00049975	0.00049975	2000	35.8415	0.358415	0.439037	0.833875	4003
PlantCAD2-Small	Chenopodium_quinoa	Eudicots	Caryophyllales	11490	8760	12738	0.348308	0.265551	0.38614	4609	502	1898	0.401131	0.0573059	0.149003	32988	0.212471	0.16182	5.06517	0.158421	0.164818	0.00049975	0.00049975	2000	36.8736	0.368736	0.401131	0.836024	5513
PlantCAD2-Small	Drosera_capensis	Eudicots	Caryophyllales	5562	5516	10454	0.258313	0.256177	0.48551	1626	289	1553	0.292341	0.052393	0.148556	21532	0.161063	0.127952	3.31107	0.124141	0.131432	0.00049975	0.00049975	2000	37.5444	0.375444	0.292341	0.747243	2176
PlantCAD2-Small	Spinacia_oleracea	Eudicots	Caryophyllales	10070	7585	11069	0.350578	0.264065	0.385357	4391	1080	2443	0.436048	0.142386	0.220706	28724	0.275519	0.178362	9.71564	0.174765	0.182078	0.00049975	0.00049975	2000	37.8947	0.378947	0.436048	0.845399	5194
PlantCAD2-Small	Macadamia_integrifolia	Eudicots	Proteales	8315	6896	12807	0.296774	0.246127	0.457099	2916	383	1920	0.350692	0.0555394	0.149918	28018	0.186273	0.15135	3.49231	0.147975	0.154687	0.00049975	0.00049975	2000	39.1256	0.391256	0.350692	0.774091	3767
PlantCAD2-Small	Nelumbo_nucifera	Eudicots	Proteales	7132	5852	10790	0.299992	0.246151	0.453857	2692	271	1691	0.377454	0.046309	0.156719	23774	0.19576	0.162019	3.37411	0.158198	0.165853	0.00049975	0.00049975	2000	38.2943	0.382943	0.377454	0.769583	3498
PlantCAD2-Small	Aquilegia_coerulea	Eudicots	Ranunculales	10588	6854	12077	0.358684	0.232189	0.409126	4227	544	1855	0.399226	0.0793697	0.153598	29519	0.224466	0.168227	5.62386	0.164809	0.171619	0.00049975	0.00049975	2000	36.9663	0.369663	0.399226	0.8454	5000
PlantCAD2-Small	Papaver_somniferum	Eudicots	Ranunculales	15175	10134	15607	0.370882	0.247678	0.38144	5208	607	1947	0.343196	0.0598974	0.124752	40916	0.189706	0.147265	4.24405	0.144589	0.149917	0.00049975	0.00049975	2000	37.2781	0.372781	0.343196	0.825618	6308
PlantCAD2-Small	Kalanchoe_fedtschenkoi	Eudicots	Saxifragales	8667	7211	13984	0.290235	0.241477	0.468287	2931	514	1929	0.338179	0.07128	0.137943	29862	0.179961	0.141522	3.8439	0.138403	0.144934	0.00049975	0.00049975	2000	36.6052	0.366052	0.338179	0.770707	3803
PlantCAD2-Small	Cinnamomum_kanehirae	Magnoliids	Laurales	7597	6980	12429	0.281308	0.258461	0.460231	2733	504	2023	0.359747	0.0722063	0.162765	27006	0.194772	0.146766	4.80057	0.143413	0.150337	0.00049975	0.00049975	2000	38.3372	0.383372	0.359747	0.79517	3437
PlantCAD2-Small	Persea_americana	Magnoliids	Laurales	10861	10921	18839	0.267374	0.268851	0.463775	4018	1185	4237	0.369948	0.108507	0.224906	40621	0.232392	0.142058	9.03344	0.139435	0.144999	0.00049975	0.00049975	2000	39.4111	0.394111	0.369948	0.829137	4846
PlantCAD2-Small	Liriodendron_chinense	Magnoliids	Magnoliales	7662	9722	16947	0.22318	0.283184	0.493635	2329	736	2299	0.303968	0.0757046	0.135658	34331	0.156244	0.108579	4.76651	0.105851	0.111153	0.00049975	0.00049975	2000	41.4998	0.414998	0.303968	0.772984	3013
PlantCAD2-Small	Aristolochia_fimbriata	Magnoliids	Piperales	6152	5533	10085	0.282591	0.254157	0.463252	1983	465	1719	0.322334	0.0840412	0.170451	21770	0.19141	0.138868	5.25424	0.135048	0.142582	0.00049975	0.00049975	2000	40.5381	0.405381	0.322334	0.777647	2550
PlantCAD2-Small	Spirodela_polyrhiza	Monocots	Alismatales	3344	4995	10099	0.181365	0.270908	0.547728	609	640	2675	0.182117	0.128128	0.264878	18438	0.212821	0.147928	6.48937	0.143888	0.152024	0.00049975	0.00049975	2000	42.0079	0.420079	0.182117	0.544723	1118
PlantCAD2-Small	Zostera_marina	Monocots	Alismatales	7935	4841	8587	0.371437	0.226607	0.401957	3422	701	1307	0.431254	0.144805	0.152207	21363	0.254178	0.178774	7.54033	0.174741	0.183074	0.00049975	0.00049975	2000	39.8044	0.398044	0.431254	0.871403	3927
PlantCAD2-Small	Cocos_nucifera	Monocots	Arecales	6775	7297	12508	0.254891	0.27453	0.470579	2113	631	2171	0.311882	0.0864739	0.173569	26580	0.184913	0.131172	5.37417	0.127876	0.134612	0.00049975	0.00049975	2000	37.2976	0.372976	0.311882	0.741404	2850
PlantCAD2-Small	Elaeis_guineensis	Monocots	Arecales	6709	6276	11688	0.271917	0.254367	0.473716	2376	376	2051	0.354151	0.0599108	0.175479	24673	0.194666	0.160342	3.43247	0.156852	0.164229	0.00049975	0.00049975	2000	37.2107	0.372107	0.354151	0.72705	3268
PlantCAD2-Small	Phoenix_dactylifera	Monocots	Arecales	7613	7524	13719	0.263827	0.260743	0.47543	2577	480	2477	0.3385	0.0637959	0.180553	28856	0.19178	0.153465	3.83152	0.150194	0.156986	0.00049975	0.00049975	2000	40.2938	0.402938	0.3385	0.722456	3567
PlantCAD2-Small	Asparagus_officinalis	Monocots	Asparagales	7551	7319	12077	0.280217	0.271607	0.448176	2258	564	1930	0.299033	0.0770597	0.159808	26947	0.176346	0.121985	5.43615	0.118715	0.125247	0.00049975	0.00049975	2000	39.0229	0.390229	0.299033	0.767505	2942
PlantCAD2-Small	Dioscorea_rotundata	Monocots	Dioscoreales	7003	5383	10853	0.301347	0.231636	0.467017	2586	421	1783	0.36927	0.0782092	0.164286	23239	0.206119	0.150494	5.56255	0.146692	0.154311	0.00049975	0.00049975	2000	36.2502	0.362502	0.36927	0.809643	3194
PlantCAD2-Small	Dendrobium_catenatum	Monocots	Orchidales	6498	5224	9273	0.309502	0.248821	0.441677	2305	346	1157	0.354725	0.0662328	0.124771	20995	0.181377	0.138214	4.31621	0.134699	0.142178	0.00049975	0.00049975	2000	34.696	0.34696	0.354725	0.820869	2808
PlantCAD2-Small	Phalaenopsis_equestris	Monocots	Orchidales	5219	4080	8070	0.300478	0.234901	0.464621	1772	242	1029	0.339529	0.0593137	0.127509	17369	0.175197	0.138046	3.71516	0.133571	0.141977	0.00049975	0.00049975	2000	34.4601	0.344601	0.339529	0.802536	2208
PlantCAD2-Small	Aegilops_tauschii	Monocots	Poales	7022	10361	16077	0.209863	0.309653	0.480484	2288	1740	4161	0.325833	0.167937	0.258817	33460	0.24474	0.156913	8.78268	0.153527	0.160192	0.00049975	0.00049975	2000	46.3225	0.463225	0.325833	0.670378	3413
PlantCAD2-Small	Ananas_comosus	Monocots	Poales	7772	6912	10062	0.314071	0.279318	0.406611	2994	1263	2150	0.385229	0.182726	0.213675	24746	0.258911	0.163496	9.54146	0.15942	0.167502	0.00049975	0.00049975	2000	38.3378	0.383378	0.385229	0.771451	3881
PlantCAD2-Small	Avena_sativa	Monocots	Poales	14145	19743	30704	0.21899	0.305657	0.475353	4198	2387	7007	0.296783	0.120904	0.228211	64592	0.210429	0.145046	6.5383	0.142757	0.147325	0.00049975	0.00049975	2000	43.8448	0.438448	0.296783	0.65156	6443
PlantCAD2-Small	Brachypodium_distachyon	Monocots	Poales	7578	10089	16146	0.224115	0.298376	0.477509	2329	1516	4037	0.307337	0.150263	0.250031	33813	0.233106	0.153285	7.98204	0.150001	0.156509	0.00049975	0.00049975	2000	46.4022	0.464022	0.307337	0.665049	3502
PlantCAD2-Small	Eragrostis_tef	Monocots	Poales	13892	17420	28213	0.233381	0.29265	0.473969	3759	2492	6133	0.270587	0.143054	0.217382	59525	0.208047	0.13405	7.39974	0.131877	0.136397	0.00049975	0.00049975	2000	45.5907	0.455907	0.270587	0.664721	5655
PlantCAD2-Small	Hordeum_vulgare	Monocots	Poales	7507	11521	16717	0.210015	0.322311	0.467674	2964	3014	5588	0.394831	0.261609	0.334271	35745	0.32357	0.185102	13.8468	0.181564	0.188363	0.00049975	0.00049975	2000	44.4647	0.444647	0.394831	0.704373	4208
PlantCAD2-Small	Leersia_perrieri	Monocots	Poales	7213	8367	13440	0.248553	0.288318	0.463129	2219	1151	3041	0.307639	0.137564	0.226265	29020	0.220917	0.147514	7.34031	0.144142	0.15093	0.00049975	0.00049975	2000	42.6278	0.426278	0.307639	0.679009	3268
PlantCAD2-Small	Oryza_glaberrima	Monocots	Poales	7274	8779	14178	0.240614	0.290397	0.468989	2551	1283	3484	0.350701	0.146144	0.245733	30231	0.242069	0.159146	8.29234	0.155536	0.162714	0.00049975	0.00049975	2000	42.8455	0.428455	0.350701	0.687972	3708
PlantCAD2-Small	Oryza_sativa	Monocots	Poales	10360	12825	18971	0.245754	0.304227	0.450019	3478	2185	4330	0.335714	0.17037	0.228243	42156	0.237048	0.144033	9.30149	0.141094	0.146837	0.00049975	0.00049975	2000	43.5673	0.435673	0.335714	0.712705	4880
PlantCAD2-Small	Panicum_hallii	Monocots	Poales	6635	10218	16362	0.199759	0.307632	0.492609	2023	1564	4184	0.304898	0.153063	0.255714	33215	0.233961	0.153648	8.03128	0.150534	0.156888	0.00049975	0.00049975	2000	46.9425	0.469425	0.304898	0.650273	3111
PlantCAD2-Small	Saccharum_spontaneum	Monocots	Poales	8427	11793	18176	0.219476	0.307141	0.473383	2461	1874	4458	0.292037	0.158908	0.245268	38396	0.229008	0.145829	8.31792	0.142879	0.148714	0.00049975	0.00049975	2000	44.8927	0.448927	0.292037	0.668205	3683
PlantCAD2-Small	Secale_cereale	Monocots	Poales	7253	10721	16467	0.210592	0.311286	0.478122	2721	1991	4746	0.375155	0.18571	0.288213	34441	0.274615	0.179892	9.47222	0.176418	0.183444	0.00049975	0.00049975	2000	46.0296	0.460296	0.375155	0.665281	4090
PlantCAD2-Small	Setaria_italica	Monocots	Poales	7511	9948	16143	0.223528	0.296054	0.480418	2167	1440	3928	0.28851	0.144753	0.243325	33602	0.224243	0.149618	7.46249	0.146359	0.15276	0.00049975	0.00049975	2000	46.1445	0.461445	0.28851	0.664113	3263
PlantCAD2-Small	Setaria_viridis	Monocots	Poales	8023	11410	18639	0.210732	0.299695	0.489572	2461	1745	4568	0.306743	0.152936	0.245078	38072	0.230458	0.149234	8.12237	0.146197	0.15216	0.00049975	0.00049975	2000	46.1745	0.461745	0.306743	0.662093	3717
PlantCAD2-Small	Sorghum_bicolor	Monocots	Poales	7251	10520	16640	0.210718	0.305716	0.483566	2308	1670	4038	0.318301	0.158745	0.242668	34411	0.232949	0.152249	8.06995	0.149109	0.155474	0.00049975	0.00049975	2000	43.8559	0.438559	0.318301	0.668792	3451
PlantCAD2-Small	Triticum_dicoccoides	Monocots	Poales	11378	16597	26404	0.209235	0.30521	0.485555	3593	2557	6744	0.315785	0.154064	0.255416	54379	0.237114	0.159256	7.78577	0.156568	0.161754	0.00049975	0.00049975	2000	46.018	0.46018	0.315785	0.648673	5539
PlantCAD2-Small	Triticum_urartu	Monocots	Poales	6669	9884	15354	0.209014	0.309775	0.481211	1846	1383	3421	0.276803	0.139923	0.222808	31907	0.208418	0.137199	7.12195	0.134108	0.140377	0.00049975	0.00049975	2000	45.9136	0.459136	0.276803	0.654146	2822
PlantCAD2-Small	Zea_mays	Monocots	Poales	7788	12058	18462	0.2033	0.314765	0.481936	2217	1710	4598	0.284669	0.141815	0.249052	38308	0.222538	0.147045	7.54935	0.144042	0.149969	0.00049975	0.00049975	2000	46.8649	0.468649	0.284669	0.640751	3460
PlantCAD2-Small	Musa_acuminata	Monocots	Zingiberales	8853	8839	16981	0.255328	0.254925	0.489747	2908	678	3452	0.328476	0.0767055	0.203286	34673	0.202982	0.156776	4.62065	0.153462	0.159807	0.00049975	0.00049975	2000	38.8865	0.388865	0.328476	0.69586	4179
PlantCAD2-Small	Arabidopsis_lyrata	Rosids	Brassicales	10884	6329	13213	0.35772	0.208013	0.434267	4985	547	2535	0.458012	0.0864276	0.191857	30426	0.265135	0.196069	6.90661	0.19227	0.19973	0.00049975	0.00049975	2000	36.0858	0.360858	0.458012	0.829589	6009
PlantCAD2-Small	Arabidopsis_thaliana	Rosids	Brassicales	9960	5647	11892	0.362195	0.205353	0.432452	4831	478	2370	0.48504	0.0846467	0.199294	27499	0.279247	0.210176	6.9071	0.20648	0.213971	0.00049975	0.00049975	2000	36.056	0.36056	0.48504	0.83365	5795
PlantCAD2-Small	Brassica_napus	Rosids	Brassicales	32014	19866	40018	0.348364	0.216174	0.435461	13279	1636	7195	0.414787	0.0823518	0.179794	91898	0.240593	0.178356	6.22365	0.1765	0.180309	0.00049975	0.00049975	2000	36.1048	0.361048	0.414787	0.826014	16076
PlantCAD2-Small	Brassica_oleracea	Rosids	Brassicales	14762	9546	19036	0.340578	0.220238	0.439184	6619	742	3574	0.448381	0.0777289	0.18775	43344	0.252284	0.19278	5.95044	0.189783	0.19576	0.00049975	0.00049975	2000	36.1064	0.361064	0.448381	0.818171	8090
PlantCAD2-Small	Brassica_rapa	Rosids	Brassicales	13973	8706	18123	0.342459	0.213372	0.444169	6266	664	3406	0.448436	0.0762692	0.187938	40802	0.253321	0.194384	5.89369	0.191314	0.197491	0.00049975	0.00049975	2000	35.2598	0.352598	0.448436	0.821986	7623
PlantCAD2-Small	Camelina_sativa	Rosids	Brassicales	29927	17259	35669	0.361197	0.208304	0.430499	14031	1713	7823	0.468841	0.0992526	0.219322	82855	0.284437	0.202254	8.21826	0.199927	0.204429	0.00049975	0.00049975	2000	36.5546	0.365546	0.468841	0.836423	16775
PlantCAD2-Small	Capsella_rubella	Rosids	Brassicales	10008	5639	11767	0.365069	0.205698	0.429233	5065	365	2359	0.506095	0.0647278	0.200476	27414	0.284125	0.218096	6.60289	0.214197	0.221896	0.00049975	0.00049975	2000	35.633	0.35633	0.506095	0.837467	6048
PlantCAD2-Small	Carica_papaya	Rosids	Brassicales	5269	3707	6997	0.329869	0.232079	0.438052	2192	189	1108	0.416018	0.0509846	0.158354	15973	0.218431	0.176371	4.20602	0.171477	0.180805	0.00049975	0.00049975	2000	35.3113	0.353113	0.416018	0.821281	2669
PlantCAD2-Small	Eutrema_salsugineum	Rosids	Brassicales	8874	5141	11280	0.35082	0.203242	0.445938	4207	368	2306	0.474082	0.0715814	0.204433	25295	0.27203	0.211702	6.03281	0.207669	0.215655	0.00049975	0.00049975	2000	37.7104	0.377104	0.474082	0.806093	5219
PlantCAD2-Small	Raphanus_sativus	Rosids	Brassicales	16387	10379	21192	0.341695	0.216419	0.441887	7841	801	4121	0.478489	0.0771751	0.19446	47958	0.266129	0.202368	6.37608	0.199487	0.205263	0.00049975	0.00049975	2000	36.0026	0.360026	0.478489	0.826848	9483
PlantCAD2-Small	Citrullus_lanatus	Rosids	Cucurbitales	7544	5027	9839	0.336635	0.22432	0.439045	3112	185	1366	0.412513	0.0368013	0.138835	22410	0.208077	0.171321	3.67554	0.167692	0.1751	0.00049975	0.00049975	2000	33.5665	0.335665	0.412513	0.840854	3701
PlantCAD2-Small	Cucumis_sativus	Rosids	Cucurbitales	8154	5061	9865	0.353293	0.219281	0.427426	3322	184	1362	0.407407	0.0363565	0.138064	23080	0.210919	0.173612	3.73066	0.169801	0.177296	0.00049975	0.00049975	2000	32.4493	0.324493	0.407407	0.848531	3915
PlantCAD2-Small	Cucurbita_pepo	Rosids	Cucurbitales	8939	6437	12673	0.318692	0.229491	0.451816	4009	528	2390	0.448484	0.0820258	0.18859	28049	0.246961	0.188229	5.87315	0.184391	0.191985	0.00049975	0.00049975	2000	36.493	0.36493	0.448484	0.811538	4940
PlantCAD2-Small	Lagenaria_siceraria	Rosids	Cucurbitales	7534	4937	9050	0.350077	0.229404	0.420519	2997	247	1325	0.397797	0.0500304	0.146409	21521	0.212304	0.167751	4.45535	0.163794	0.171414	0.00049975	0.00049975	2000	31.7495	0.317495	0.397797	0.850695	3523
PlantCAD2-Small	Momordica_charantia	Rosids	Cucurbitales	5824	4473	8625	0.30779	0.236392	0.455819	2491	166	1362	0.427713	0.0371116	0.157913	18922	0.212398	0.17721	3.51886	0.172919	0.18143	0.00049975	0.00049975	2000	34.5763	0.345763	0.427713	0.812194	3067
PlantCAD2-Small	Arachis_hypogaea	Rosids	Fabales	21572	17500	26781	0.327578	0.265743	0.406679	9171	1066	3855	0.425134	0.0609143	0.143945	65853	0.213992	0.161811	5.21809	0.159566	0.164032	0.00049975	0.00049975	2000	36.326	0.36326	0.425134	0.857183	10699
PlantCAD2-Small	Cajanus_cajan	Rosids	Fabales	15221	12857	17187	0.336264	0.284038	0.379697	5218	949	2888	0.342816	0.0738119	0.168034	45265	0.200044	0.137583	6.24615	0.13485	0.140175	0.00049975	0.00049975	2000	32.7936	0.327936	0.342816	0.850807	6133
PlantCAD2-Small	Cicer_arietinum	Rosids	Fabales	8713	5877	9903	0.355734	0.239946	0.40432	4270	406	1543	0.490072	0.0690829	0.155811	24493	0.253909	0.19926	5.46488	0.195321	0.203283	0.00049975	0.00049975	2000	31.0344	0.310344	0.490072	0.866653	4927
PlantCAD2-Small	Glycine_max	Rosids	Fabales	15932	11803	20586	0.329712	0.244262	0.426026	7115	659	3268	0.446585	0.0558333	0.158749	48321	0.228513	0.185089	4.34245	0.182384	0.187724	0.00049975	0.00049975	2000	35.0247	0.350247	0.446585	0.840421	8466
PlantCAD2-Small	Lupinus_angustifolius	Rosids	Fabales	11162	7831	13443	0.344124	0.241429	0.414447	5406	478	1947	0.484322	0.0610395	0.144834	32436	0.241429	0.192261	4.91679	0.188741	0.195493	0.00049975	0.00049975	2000	33.4587	0.334587	0.484322	0.871795	6201
PlantCAD2-Small	Medicago_truncatula	Rosids	Fabales	18154	11968	19621	0.364956	0.240597	0.394447	7231	1226	3256	0.398314	0.10244	0.165945	49743	0.23547	0.163278	7.21922	0.160726	0.165812	0.00049975	0.00049975	2000	33.0783	0.330783	0.398314	0.87173	8295
PlantCAD2-Small	Phaseolus_vulgaris	Rosids	Fabales	8883	6618	11379	0.330469	0.246205	0.423326	4059	291	1573	0.45694	0.043971	0.138237	26880	0.22035	0.18478	3.55695	0.181176	0.188208	0.00049975	0.00049975	2000	34.9616	0.349616	0.45694	0.857958	4731
PlantCAD2-Small	Pisum_sativum	Rosids	Fabales	13653	11162	16995	0.326549	0.26697	0.406482	4616	817	2358	0.338094	0.0731948	0.138747	41810	0.186343	0.131369	5.4974	0.128701	0.133988	0.00049975	0.00049975	2000	37.6111	0.376111	0.338094	0.856083	5392
PlantCAD2-Small	Trifolium_pratense	Rosids	Fabales	11126	7584	12145	0.36059	0.245795	0.393615	4583	583	1850	0.411918	0.0768724	0.152326	30855	0.227386	0.168914	5.84727	0.165872	0.172225	0.00049975	0.00049975	2000	32.3786	0.323786	0.411918	0.869805	5269
PlantCAD2-Small	Vigna_radiata	Rosids	Fabales	7029	5643	9051	0.323574	0.259771	0.416655	2842	171	1132	0.404325	0.030303	0.125069	21723	0.190812	0.16104	2.97716	0.157253	0.164802	0.00049975	0.00049975	2000	33.1644	0.331644	0.404325	0.852174	3335
PlantCAD2-Small	Castanea_mollissima	Rosids	Fagales	8515	6098	10734	0.335937	0.240581	0.423482	3872	381	1682	0.454727	0.0624795	0.156698	25347	0.23415	0.187624	4.65262	0.183847	0.191186	0.00049975	0.00049975	2000	35.118	0.35118	0.454727	0.838458	4618
PlantCAD2-Small	Corylus_avellana	Rosids	Fagales	7961	6516	11245	0.309502	0.253324	0.437174	3126	635	2076	0.392664	0.0974524	0.184615	25722	0.226926	0.159328	6.75985	0.155664	0.162973	0.00049975	0.00049975	2000	35.8991	0.358991	0.392664	0.809006	3864
PlantCAD2-Small	Juglans_regia	Rosids	Fagales	11963	9947	17201	0.305873	0.254327	0.4398	4678	546	2967	0.391039	0.0548909	0.17249	39111	0.20943	0.165675	4.37545	0.162512	0.168674	0.00049975	0.00049975	2000	36.2106	0.362106	0.391039	0.785954	5952
PlantCAD2-Small	Quercus_robur	Rosids	Fagales	10512	8735	12944	0.326551	0.271349	0.4021	4346	647	1995	0.413432	0.0740698	0.154125	32191	0.217079	0.16202	5.50591	0.15877	0.165233	0.00049975	0.00049975	2000	35.6817	0.356817	0.413432	0.833046	5217
PlantCAD2-Small	Hevea_brasiliensis	Rosids	Malpighiales	12150	8981	15353	0.333023	0.246163	0.420815	5191	477	2528	0.427243	0.0531121	0.164658	36484	0.224646	0.178397	4.62494	0.175254	0.181724	0.00049975	0.00049975	2000	34.7035	0.347035	0.427243	0.826461	6281
PlantCAD2-Small	Jatropha_curcas	Rosids	Malpighiales	6823	4454	7787	0.3579	0.233634	0.408466	3160	300	1360	0.463139	0.0673552	0.17465	19064	0.252833	0.197049	5.57832	0.192562	0.201637	0.00049975	0.00049975	2000	33.4025	0.334025	0.463139	0.835537	3782
PlantCAD2-Small	Linum_usitatissimum	Rosids	Malpighiales	13337	12236	21448	0.283639	0.260224	0.456137	4542	1123	4332	0.340556	0.0917784	0.201977	47021	0.212607	0.15234	6.02669	0.149699	0.15508	0.00049975	0.00049975	2000	39.5609	0.395609	0.340556	0.735547	6175
PlantCAD2-Small	Manihot_esculenta	Rosids	Malpighiales	10731	8031	13729	0.330276	0.247176	0.422548	4810	676	2359	0.448234	0.0841738	0.171826	32491	0.241451	0.18191	5.95418	0.178603	0.185251	0.00049975	0.00049975	2000	37.5107	0.375107	0.448234	0.834056	5767
PlantCAD2-Small	Populus_trichocarpa	Rosids	Malpighiales	10969	8630	15001	0.317023	0.249422	0.433555	4693	566	2711	0.427842	0.0655852	0.180721	34600	0.230347	0.177787	5.25601	0.174509	0.181041	0.00049975	0.00049975	2000	33.7506	0.337506	0.427842	0.802222	5850
PlantCAD2-Small	Ricinus_communis	Rosids	Malpighiales	6790	5035	8648	0.331656	0.245934	0.42241	3025	198	1416	0.445508	0.0393247	0.163737	20473	0.226591	0.18744	3.91514	0.183315	0.191569	0.00049975	0.00049975	2000	33.0339	0.330339	0.445508	0.814925	3712
PlantCAD2-Small	Salix_purpurea	Rosids	Malpighiales	9084	7522	13970	0.297096	0.24601	0.456894	3190	489	2484	0.351167	0.0650093	0.17781	30576	0.201563	0.149006	5.25577	0.145735	0.152244	0.00049975	0.00049975	2000	34.581	0.34581	0.351167	0.785134	4063
PlantCAD2-Small	Corchorus_capsularis	Rosids	Malvales	7567	5245	8814	0.349903	0.242532	0.407565	2766	339	1230	0.365535	0.064633	0.139551	21626	0.200453	0.155814	4.46396	0.151946	0.159948	0.00049975	0.00049975	2000	35.1956	0.351956	0.365535	0.822725	3362
PlantCAD2-Small	Durio_zibethinus	Rosids	Malvales	12018	8415	15269	0.33662	0.235701	0.427679	5097	327	2382	0.424114	0.0388592	0.156002	35702	0.218643	0.182741	3.59019	0.179514	0.186013	0.00049975	0.00049975	2000	32.6376	0.326376	0.424114	0.803436	6344
PlantCAD2-Small	Gossypium_raimondii	Rosids	Malvales	13417	8397	15096	0.363506	0.227499	0.408995	5551	434	2171	0.413729	0.0516851	0.143813	36910	0.22097	0.179148	4.18218	0.175995	0.182254	0.00049975	0.00049975	2000	33.2146	0.332146	0.413729	0.83161	6675
PlantCAD2-Small	Hibiscus_syriacus	Rosids	Malvales	21764	14978	27693	0.337767	0.232451	0.429782	8483	662	4002	0.389772	0.0441982	0.144513	64435	0.204035	0.168136	3.5899	0.165748	0.170405	0.00049975	0.00049975	2000	34.2348	0.342348	0.389772	0.80752	10505
PlantCAD2-Small	Theobroma_cacao	Rosids	Malvales	8902	6715	11639	0.326607	0.246368	0.427025	3265	315	1677	0.366772	0.0469099	0.144085	27256	0.192875	0.157727	3.51483	0.154058	0.161102	0.00049975	0.00049975	2000	34.1286	0.341286	0.366772	0.811987	4021
PlantCAD2-Small	Eucalyptus_grandis	Rosids	Myrtales	8822	8628	16176	0.262357	0.256587	0.481056	2755	627	3090	0.312287	0.0726704	0.191024	33626	0.19247	0.146343	4.61275	0.143252	0.149468	0.00049975	0.00049975	2000	39.2849	0.392849	0.312287	0.728836	3780
PlantCAD2-Small	Punica_granatum	Rosids	Myrtales	6489	5985	11214	0.273936	0.25266	0.473404	2419	404	2127	0.372785	0.0675021	0.189674	23688	0.208967	0.166149	4.28172	0.162107	0.169876	0.00049975	0.00049975	2000	40.38	0.4038	0.372785	0.722953	3346
PlantCAD2-Small	Cannabis_sativa	Rosids	Rosales	10890	6893	10916	0.379456	0.240183	0.380362	4609	375	1566	0.423232	0.054403	0.143459	28699	0.228231	0.180393	4.78382	0.176801	0.183945	0.00049975	0.00049975	2000	34.0931	0.340931	0.423232	0.847398	5439
PlantCAD2-Small	Ficus_carica	Rosids	Rosales	11135	9625	16229	0.301035	0.260212	0.438752	3607	796	2432	0.323934	0.0827013	0.149855	36989	0.184785	0.125683	5.91013	0.122874	0.128606	0.00049975	0.00049975	2000	34.409	0.34409	0.323934	0.815694	4422
PlantCAD2-Small	Fragaria_vesca	Rosids	Rosales	10151	9470	14339	0.29891	0.278857	0.422232	3662	970	2541	0.360753	0.102429	0.177209	33960	0.211219	0.145141	6.60778	0.142049	0.148381	0.00049975	0.00049975	2000	38.518	0.38518	0.360753	0.803952	4555
PlantCAD2-Small	Malus_domestica	Rosids	Rosales	12029	10188	17064	0.306229	0.259362	0.434408	5012	764	3294	0.41666	0.0749902	0.193038	39281	0.2309	0.170842	6.00588	0.167944	0.174105	0.00049975	0.00049975	2000	38.0878	0.380878	0.41666	0.787679	6363
PlantCAD2-Small	Morus_notabilis	Rosids	Rosales	6132	4947	8716	0.309775	0.249912	0.440313	2699	305	1529	0.44015	0.0616535	0.175425	19795	0.228997	0.18308	4.59173	0.179035	0.187371	0.00049975	0.00049975	2000	34.8557	0.348557	0.44015	0.807117	3344
PlantCAD2-Small	Prunus_persica	Rosids	Rosales	8261	6780	11646	0.309551	0.254056	0.436392	3498	541	2147	0.423435	0.0797935	0.184355	26687	0.231798	0.171351	6.04472	0.167685	0.175067	0.00049975	0.00049975	2000	37.5096	0.375096	0.423435	0.81882	4272
PlantCAD2-Small	Pyrus_communis	Rosids	Rosales	10517	8817	14954	0.306725	0.257145	0.436129	4605	600	2925	0.437863	0.0680504	0.1956	34288	0.237109	0.180218	5.68911	0.176738	0.183593	0.00049975	0.00049975	2000	37.453	0.37453	0.437863	0.786776	5853
PlantCAD2-Small	Rubus_occidentalis	Rosids	Rosales	10212	7801	12322	0.336641	0.257162	0.406197	2952	739	1720	0.289072	0.0947314	0.139588	30335	0.178375	0.123068	5.53064	0.11996	0.126125	0.00049975	0.00049975	2000	37.5331	0.375331	0.289072	0.822284	3590
PlantCAD2-Small	Ziziphus_jujuba	Rosids	Rosales	8615	6040	10500	0.342477	0.240111	0.417412	3912	351	1770	0.454092	0.0581126	0.168571	25155	0.239833	0.190186	4.9647	0.186166	0.193998	0.00049975	0.00049975	2000	33.1999	0.331999	0.454092	0.828463	4722
PlantCAD2-Small	Acer_yangbiense	Rosids	Sapindales	9201	7129	11789	0.327216	0.25353	0.419254	3772	514	1824	0.409955	0.0720999	0.154721	28119	0.217291	0.159956	5.73348	0.156548	0.163662	0.00049975	0.00049975	2000	35.9639	0.359639	0.409955	0.842152	4479
PlantCAD2-Small	Citrus_clementina	Rosids	Sapindales	8066	5460	9904	0.344259	0.233035	0.422706	3420	310	1515	0.424002	0.0567766	0.152968	23430	0.223858	0.182018	4.18399	0.17802	0.186129	0.00049975	0.00049975	2000	34.9553	0.349553	0.424002	0.829091	4125
PlantCAD2-Small	Citrus_sinensis	Rosids	Sapindales	7721	5665	10120	0.328469	0.241002	0.430528	3447	407	1707	0.446445	0.0718447	0.168676	23506	0.236578	0.185194	5.13835	0.181273	0.189187	0.00049975	0.00049975	2000	34.2235	0.342235	0.446445	0.827015	4168
PlantCAD2-Small	Mangifera_indica	Rosids	Sapindales	11171	7375	13360	0.350122	0.231148	0.41873	4926	311	2090	0.440963	0.0421695	0.156437	31906	0.229643	0.190323	3.93205	0.186893	0.193882	0.00049975	0.00049975	2000	32.7059	0.327059	0.440963	0.818001	6022
PlantCAD2-Small	Pistacia_vera	Rosids	Sapindales	10896	7370	12706	0.351802	0.237957	0.410242	4610	581	2256	0.423091	0.0788331	0.177554	30972	0.240443	0.179315	6.1128	0.175997	0.182747	0.00049975	0.00049975	2000	35.9511	0.359511	0.423091	0.837116	5507
PlantCAD2-Small	Vitis_vinifera	Rosids	Vitales	9525	7902	14231	0.300872	0.249605	0.449523	3287	569	2437	0.345092	0.0720071	0.171246	31658	0.198781	0.146815	5.19653	0.143407	0.150104	0.00049975	0.00049975	2000	34.5464	0.345464	0.345092	0.796462	4127
