## Supporting dataset s5 for "BryoCAD: Extending Plant DNA Foundation Models Beyond Flowering Plants"

### Sheet: F4A
model	fig4d_group	n	mean_maf	median_maf	mean_deleterious_score	top_group
PlantCAD2-Small	Noncoding	5928701	0.0973183	0.0806452	0.785349	Top 50%
PlantCAD2-Small	Synonymous	177422	0.105293	0.0992366	0.785662	Top 50%
PlantCAD2-Small	Missense	155529	0.0927244	0.0884956	0.866703	Top 50%
BryoCAD-Small	Noncoding	5928701	0.0955826	0.0787402	0.909333	Top 50%
BryoCAD-Small	Synonymous	177422	0.104772	0.0992366	0.831858	Top 50%
BryoCAD-Small	Missense	155529	0.0910149	0.0866142	0.9949	Top 50%
PlantCAD2-Small	Noncoding	1185741	0.0871689	0.0588235	1.97183	Top 10%
PlantCAD2-Small	Missense	31106	0.0778037	0.059322	2.25422	Top 10%
PlantCAD2-Small	Synonymous	35485	0.0921728	0.0923077	1.89346	Top 10%
BryoCAD-Small	Noncoding	1185741	0.0811931	0.05	2.41716	Top 10%
BryoCAD-Small	Missense	31106	0.0734275	0.0493827	2.60263	Top 10%
BryoCAD-Small	Synonymous	35485	0.0903817	0.0916031	2.00179	Top 10%
PlantCAD2-Small	Noncoding	118575	0.0704721	0.0384615	4.179	Top 1%
PlantCAD2-Small	Synonymous	3549	0.0737295	0.0615385	3.71694	Top 1%
PlantCAD2-Small	Missense	3111	0.0619458	0.031746	5.04465	Top 1%
BryoCAD-Small	Noncoding	118575	0.0624593	0.029703	5.03708	Top 1%
BryoCAD-Small	Synonymous	3549	0.0708296	0.0546875	3.93384	Top 1%
BryoCAD-Small	Missense	3111	0.0568287	0.0263158	5.53024	Top 1%
PlantCAD2-Small	Noncoding	59288	0.0693544	0.037037	4.91942	Top 0.5%
PlantCAD2-Small	Synonymous	1775	0.0705729	0.0542636	4.26512	Top 0.5%
PlantCAD2-Small	Missense	1556	0.0603584	0.0307692	5.81691	Top 0.5%
BryoCAD-Small	Noncoding	59288	0.0592655	0.0275229	5.75862	Top 0.5%
BryoCAD-Small	Synonymous	1775	0.0673363	0.0465116	4.47273	Top 0.5%
BryoCAD-Small	Missense	1556	0.0532429	0.025105	6.31177	Top 0.5%

### Sheet: F4B
context	n	median	mean	sd
Stop gain	10000	-3.79531	-3.9105	2.00462
Start loss	10000	-2.23346	-2.62839	2.47227
Donor	10000	-3.71529	-3.73166	2.78393
Acceptor	10000	-3.26072	-3.45171	2.86136
Stop loss	10000	-0.454988	-0.807291	1.81639
Sissense	10000	-0.582974	-1.10354	1.99431
Synonymous	10000	-0.289114	-0.37324	0.968839
UTR	10000	-0.205589	-0.322299	0.933213
Upstream (1kb)	10000	-0.26226	-0.393028	1.04436
Intronic	10000	-0.219994	-0.299946	0.966112

### Sheet: F4C
sv_type	n	mean	median	sd	min	q25	q75	max	n_positive	frac_positive
Deep intron	3000	-0.0352779	-0.0099595	0.121033	-1.5144	-0.0442645	0.0139055	0.539568	1162	0.387333
TIS upstream	3000	-0.142968	-0.0999502	0.197896	-1.30787	-0.236419	-0.0109884	0.635965	669	0.223
In-frame CDS	2999	-0.227143	-0.136703	0.288169	-1.69894	-0.377915	-0.0154369	0.337848	617	0.205735
Frameshift CDS	3000	-0.355169	-0.272881	0.325573	-1.52616	-0.566983	-0.105024	0.466594	300	0.1
