## Supporting dataset s7 for "BryoCAD: Extending Plant DNA Foundation Models Beyond Flowering Plants"

### Sheet: F6
Model	Species	Task	N	Exact_recovery
PlantCAD2-Small	Phaeodactylum_tricornutum	tis	10268	0.186891
BryoCAD-Small	Phaeodactylum_tricornutum	tis	10268	0.250974
PlantCAD2-Small	Phaeodactylum_tricornutum	tts	10263	0.063237
BryoCAD-Small	Phaeodactylum_tricornutum	tts	10263	0.079704
PlantCAD2-Small	Phaeodactylum_tricornutum	donor	8170	0.308323
BryoCAD-Small	Phaeodactylum_tricornutum	donor	8170	0.323623
PlantCAD2-Small	Phaeodactylum_tricornutum	acceptor	8173	0.294139
BryoCAD-Small	Phaeodactylum_tricornutum	acceptor	8173	0.323015
PlantCAD2-Small	Chlamydomonas_reinhardtii	tis	17654	0.081341
BryoCAD-Small	Chlamydomonas_reinhardtii	tis	17654	0.17707
PlantCAD2-Small	Chlamydomonas_reinhardtii	tts	17657	0.044798
BryoCAD-Small	Chlamydomonas_reinhardtii	tts	17657	0.078892
PlantCAD2-Small	Chlamydomonas_reinhardtii	donor	130462	0.402508
BryoCAD-Small	Chlamydomonas_reinhardtii	donor	130462	0.727323
PlantCAD2-Small	Chlamydomonas_reinhardtii	acceptor	130464	0.412068
BryoCAD-Small	Chlamydomonas_reinhardtii	acceptor	130464	0.683974
PlantCAD2-Small	Volvox_carteri	tis	14064	0.079138
BryoCAD-Small	Volvox_carteri	tis	14064	0.151877
PlantCAD2-Small	Volvox_carteri	tts	14060	0.038691
BryoCAD-Small	Volvox_carteri	tts	14060	0.061095
PlantCAD2-Small	Volvox_carteri	donor	95365	0.310439
BryoCAD-Small	Volvox_carteri	donor	95365	0.497677
PlantCAD2-Small	Volvox_carteri	acceptor	95364	0.292532
BryoCAD-Small	Volvox_carteri	acceptor	95364	0.450327
PlantCAD2-Small	Klebsormidium_nitens	tis	14258	0.136345
BryoCAD-Small	Klebsormidium_nitens	tis	14258	0.388203
PlantCAD2-Small	Klebsormidium_nitens	tts	14399	0.04035
BryoCAD-Small	Klebsormidium_nitens	tts	14399	0.074519
PlantCAD2-Small	Klebsormidium_nitens	donor	87274	0.497892
BryoCAD-Small	Klebsormidium_nitens	donor	87274	0.728075
PlantCAD2-Small	Klebsormidium_nitens	acceptor	87356	0.616924
BryoCAD-Small	Klebsormidium_nitens	acceptor	87356	0.813121
PlantCAD2-Small	Chara_braunii	tis	33444	0.171481
BryoCAD-Small	Chara_braunii	tis	33444	0.21684
PlantCAD2-Small	Chara_braunii	tts	33452	0.073478
BryoCAD-Small	Chara_braunii	tts	33452	0.078441
PlantCAD2-Small	Chara_braunii	donor	78295	0.295907
BryoCAD-Small	Chara_braunii	donor	78295	0.347059
PlantCAD2-Small	Chara_braunii	acceptor	78292	0.38502
BryoCAD-Small	Chara_braunii	acceptor	78292	0.44145
PlantCAD2-Small	Zygnema_circumcarinatum	tis	10595	0.259179
BryoCAD-Small	Zygnema_circumcarinatum	tis	10595	0.414063
PlantCAD2-Small	Zygnema_circumcarinatum	tts	10590	0.103966
BryoCAD-Small	Zygnema_circumcarinatum	tts	10590	0.1322
PlantCAD2-Small	Zygnema_circumcarinatum	donor	78371	0.590486
BryoCAD-Small	Zygnema_circumcarinatum	donor	78371	0.768371
PlantCAD2-Small	Zygnema_circumcarinatum	acceptor	78374	0.627581
BryoCAD-Small	Zygnema_circumcarinatum	acceptor	78374	0.79506
PlantCAD2-Small	Selaginella_moellendorffii	tis	21981	0.292798
BryoCAD-Small	Selaginella_moellendorffii	tis	21981	0.328966
PlantCAD2-Small	Selaginella_moellendorffii	tts	21979	0.130579
BryoCAD-Small	Selaginella_moellendorffii	tts	21979	0.136039
PlantCAD2-Small	Selaginella_moellendorffii	donor	99563	0.545233
BryoCAD-Small	Selaginella_moellendorffii	donor	99563	0.466107
PlantCAD2-Small	Selaginella_moellendorffii	acceptor	99560	0.485285
BryoCAD-Small	Selaginella_moellendorffii	acceptor	99560	0.435205
PlantCAD2-Small	Azolla_filiculoides	tis	19502	0.39396
BryoCAD-Small	Azolla_filiculoides	tis	19502	0.382627
PlantCAD2-Small	Azolla_filiculoides	tts	19445	0.149396
BryoCAD-Small	Azolla_filiculoides	tts	19445	0.143019
PlantCAD2-Small	Azolla_filiculoides	donor	104886	0.799344
BryoCAD-Small	Azolla_filiculoides	donor	104886	0.749547
PlantCAD2-Small	Azolla_filiculoides	acceptor	104845	0.765835
BryoCAD-Small	Azolla_filiculoides	acceptor	104845	0.708894
PlantCAD2-Small	Ceratopteris_richardii	tis	36419	0.281968
BryoCAD-Small	Ceratopteris_richardii	tis	36419	0.329389
PlantCAD2-Small	Ceratopteris_richardii	tts	36491	0.117618
BryoCAD-Small	Ceratopteris_richardii	tts	36491	0.127456
PlantCAD2-Small	Ceratopteris_richardii	donor	114594	0.739201
BryoCAD-Small	Ceratopteris_richardii	donor	114594	0.685699
PlantCAD2-Small	Ceratopteris_richardii	acceptor	114654	0.739739
BryoCAD-Small	Ceratopteris_richardii	acceptor	114654	0.675441
PlantCAD2-Small	Cycas_panzhihuaensis	tis	32309	0.294686
BryoCAD-Small	Cycas_panzhihuaensis	tis	32309	0.298988
PlantCAD2-Small	Cycas_panzhihuaensis	tts	32309	0.116438
BryoCAD-Small	Cycas_panzhihuaensis	tts	32309	0.12009
PlantCAD2-Small	Cycas_panzhihuaensis	donor	124216	0.676539
BryoCAD-Small	Cycas_panzhihuaensis	donor	124216	0.666001
PlantCAD2-Small	Cycas_panzhihuaensis	acceptor	124213	0.667378
BryoCAD-Small	Cycas_panzhihuaensis	acceptor	124213	0.678415
PlantCAD2-Small	Ginkgo_biloba	tis	27534	0.3528
BryoCAD-Small	Ginkgo_biloba	tis	27534	0.344084
PlantCAD2-Small	Ginkgo_biloba	tts	27533	0.151963
BryoCAD-Small	Ginkgo_biloba	tts	27533	0.143392
PlantCAD2-Small	Ginkgo_biloba	donor	109436	0.737299
BryoCAD-Small	Ginkgo_biloba	donor	109436	0.725922
PlantCAD2-Small	Ginkgo_biloba	acceptor	109435	0.734628
BryoCAD-Small	Ginkgo_biloba	acceptor	109435	0.734061
PlantCAD2-Small	Gnetum_montanum	tis	25281	0.385665
BryoCAD-Small	Gnetum_montanum	tis	25281	0.381393
PlantCAD2-Small	Gnetum_montanum	tts	25339	0.156005
BryoCAD-Small	Gnetum_montanum	tts	25339	0.142389
PlantCAD2-Small	Gnetum_montanum	donor	92344	0.82536
BryoCAD-Small	Gnetum_montanum	donor	92344	0.771572
PlantCAD2-Small	Gnetum_montanum	acceptor	92391	0.801582
BryoCAD-Small	Gnetum_montanum	acceptor	92391	0.748385
PlantCAD2-Small	Taxus_chinensis	tis	44377	0.233184
BryoCAD-Small	Taxus_chinensis	tis	44377	0.213264
PlantCAD2-Small	Taxus_chinensis	tts	44382	0.178316
BryoCAD-Small	Taxus_chinensis	tts	44382	0.163715
PlantCAD2-Small	Taxus_chinensis	donor	89766	0.787314
BryoCAD-Small	Taxus_chinensis	donor	89766	0.749326
PlantCAD2-Small	Taxus_chinensis	acceptor	89771	0.778303
BryoCAD-Small	Taxus_chinensis	acceptor	89771	0.753372
PlantCAD2-Small	Amborella_trichopoda	tis	26154	0.403189
BryoCAD-Small	Amborella_trichopoda	tis	26154	0.322054
PlantCAD2-Small	Amborella_trichopoda	tts	26169	0.150254
BryoCAD-Small	Amborella_trichopoda	tts	26169	0.118155
PlantCAD2-Small	Amborella_trichopoda	donor	82922	0.844143
BryoCAD-Small	Amborella_trichopoda	donor	82922	0.787861
PlantCAD2-Small	Amborella_trichopoda	acceptor	82929	0.825875
BryoCAD-Small	Amborella_trichopoda	acceptor	82929	0.760253
PlantCAD2-Small	Nymphaea_colorata	tis	28428	0.430315
BryoCAD-Small	Nymphaea_colorata	tis	28428	0.349444
PlantCAD2-Small	Nymphaea_colorata	tts	28430	0.18083
BryoCAD-Small	Nymphaea_colorata	tts	28430	0.128034
PlantCAD2-Small	Nymphaea_colorata	donor	134259	0.695521
BryoCAD-Small	Nymphaea_colorata	donor	134259	0.628464
PlantCAD2-Small	Nymphaea_colorata	acceptor	134262	0.672603
BryoCAD-Small	Nymphaea_colorata	acceptor	134262	0.600952
