## Supporting dataset s8 for "BryoCAD: Extending Plant DNA Foundation Models Beyond Flowering Plants"

### Sheet: Sheet1
Assembly	Species	Division	Order	Version	Source	Training Status	Core Genes	Accessory Genes	Unique Genes	Total Genes
A_agrestis_v10	Anthoceros agrestis	Hornworts	Anthocerotales	v1.0	Ensembl	seen species	11747	5150	8860	25757
A_alternifolium_v10	Archidium alternifolium	Mosses	Archidiales	v1.0	bryogenomes	unseen order	16485	15540	21398	53423
A_androgynum_v10	Aulacomnium androgynum	Mosses	Aulacomniales	v1.0	bryogenomes	unseen order	13538	6466	8553	28557
A_angustatum_v10	Atrichum angustatum	Mosses	Polytrichales	v1.0	bryogenomes	unseen order	13005	7813	5564	26382
A_attenuatus_v10	Anomodon attenuatus	Mosses	Hypnales	v1.0	bryogenomes	seen order	13285	8801	1662	23748
A_macrosporum_v10	Andreaeobryum macrosporum	Mosses	Andreaeobryales	v1.0	bryogenomes	unseen order	10192	2320	1502	14014
A_palustre_v10	Aulacomnium palustre	Mosses	Aulacomniales	v1.0	bryogenomes	unseen order	14092	7028	6555	27675
A_rupestris_v10	Andreaea rupestris	Mosses	Andreaeales	v1.0	bryogenomes	unseen order	16339	5631	4726	26696
A_sandvicensis_v10	Acrolejeunea sandvicensis	Liverworts	Porellales	v1.0	bryogenomes	seen species	11356	3952	7348	22656
A_subdivergens_v10	Aerobryopsis subdivergens	Mosses	Hypnales	v1.0	bryogenomes	seen species	13820	10306	4259	28385
A_urvilleanus_v10	Acrobolbus urvilleanus	Liverworts	Jungermanniales	v1.0	bryogenomes	seen order	12985	12122	11501	36608
A_wilsonii_v10	Andreaea wilsonii	Mosses	Andreaeales	v1.0	bryogenomes	unseen order	10811	2847	1873	15531
B_amplexifolia_v10	Barbula amplexifolia	Mosses	Pottiales	v1.0	bryogenomes	unseen order	13425	4663	6795	24883
B_aphylla_v10	Buxbaumia aphylla	Mosses	Buxbaumiales	v1.0	bryogenomes	unseen order	21069	10242	10545	41856
B_illecebra_v10	Bryoandersonia illecebra	Mosses	Hypnales	v1.0	bryogenomes	seen species	13127	9476	1757	24360
B_ithyphylla_v10	Bartramia ithyphylla	Mosses	Bartramiales	v1.0	bryogenomes	seen order	14371	6682	5474	26527
B_laetum_v10	Brachythecium laetum	Mosses	Hypnales	v1.0	bryogenomes	seen order	13568	10182	2873	26623
B_mossmaniana_v10	Bartramia mossmaniana	Mosses	Bartramiales	v1.0	bryogenomes	seen order	14762	7044	3992	25798
B_norvegicum_v10	Bryoxiphium norvegicum	Mosses	Bryoxiphiales	v1.0	bryogenomes	unseen order	15616	6524	6409	28549
B_novae_angliae_v10	Bryhnia novae-angliae	Mosses	Hypnales	v1.0	bryogenomes	seen order	13223	8974	2427	24624
B_pusilla_349_v10	Blasia pusilla 349	Liverworts	Blasiales	v1.0	bryogenomes	seen order	9889	2445	4807	17141
B_pusilla_890_v10	Blasia pusilla 890	Liverworts	Blasiales	v1.0	bryogenomes	seen species	10328	2880	4814	18022
B_tridens_v10	Bazzania tridens	Liverworts	Jungermanniales	v1.0	bryogenomes	seen order	12784	6326	6871	25981
C_acidophyllum_v10	Chorisodontium acidophyllum	Mosses	Dicranales	v1.0	bryogenomes	seen order	14647	10636	5589	30872
C_americanum_v10	Climacium americanum	Mosses	Hypnales	v1.0	bryogenomes	seen order	12766	8528	2758	24052
C_cavernarum_v10	Cyathodium cavernarum	Liverworts	Marchantiales	v1.0	bryogenomes	seen order	11281	3896	12160	27337
C_conicum_v10	Conocephalum conicum	Liverworts	Marchantiales	v1.0	bryogenomes	seen order	10379	2643	4637	17659
C_cordifolium_v10	Calliergon cordifolium	Mosses	Hypnales	v1.0	bryogenomes	seen order	17567	10874	3811	32252
C_filicinum_v10	Cratoneuron filicinum	Mosses	Hypnales	v1.0	bryogenomes	seen order	14632	8284	3427	26343
C_nitens_600_v10	Catagonium nitens 600	Mosses	Hypnales	v1.0	bryogenomes	seen order	12933	9106	2062	24101
C_nitens_617_v10	Catagonium nitens 617	Mosses	Hypnales	v1.0	bryogenomes	seen order	12838	9115	1955	23908
C_nitens_618_v10	Catagonium nitens 618	Mosses	Hypnales	v1.0	bryogenomes	seen order	12816	9485	2267	24568
D_chilense_v10	Dicranoloma chilense	Mosses	Dicranales	v1.0	bryogenomes	seen order	14134	7330	4521	25985
D_collenchymatosum_v10	Distichophyllum collenchymatosum	Mosses	Hookeriales	v1.0	bryogenomes	unseen order	11719	4580	6734	23033
D_fulvifolium_v10	Diphyscium fulvifolium	Mosses	Diphysciales	v1.0	bryogenomes	unseen order	11686	3324	3806	18816
D_fulvum_v10	Dicranum fulvum	Mosses	Dicranales	v1.0	bryogenomes	seen order	15865	8618	4430	28913
E_ciliata_1023_v10	Encalypta ciliata 1023	Mosses	Encalyptales	v1.0	bryogenomes	unseen order	13816	4364	6989	25169
E_ciliata_1025_v10	Encalypta ciliata 1025	Mosses	Encalyptales	v1.0	bryogenomes	unseen order	14794	6641	6582	28017
E_concinnus_v10	Entodon concinnus	Mosses	Hypnales	v1.0	bryogenomes	seen order	13392	10091	3836	27319
E_obtusulum_v10	Ectropothecium obtusulum	Mosses	Hypnales	v1.0	bryogenomes	seen order	13061	7545	5472	26078
F_cristula_v10	Fossombronia cristula	Liverworts	Fossombroniales	v1.0	bryogenomes	unseen order	14833	10411	15886	41130
F_fuciformis_v10	Folioceros fuciformis	Hornworts	Anthocerotales	v1.0	bryogenomes	seen species	8592	2048	2019	12659
F_javanicus_v10	Fissidens javanicus	Mosses	Dicranales	v1.0	bryogenomes	seen order	14260	6089	6943	27292
F_moniliata_v10	Frullania moniliata	Liverworts	Porellales	v1.0	bryogenomes	seen order	12359	4463	6022	22844
F_sullivantii_v10	Fontinalis sullivantii	Mosses	Hypnales	v1.0	bryogenomes	seen order	12114	5778	6371	24263
G_aurantiacum_v10	Gymnostomum aurantiacum	Mosses	Pottiales	v1.0	bryogenomes	unseen order	13895	5186	5282	24363
G_magellanica_v10	Gackstroemia magellanica	Liverworts	Porellales	v1.0	bryogenomes	seen order	12558	4823	4784	22165
G_obtusifolia_v10	Grimmia obtusifolia	Mosses	Grimmiales	v1.0	bryogenomes	seen order	14999	7919	7454	30372
G_philippinensis_v10	Gollania philippinensis	Mosses	Hypnales	v1.0	bryogenomes	seen order	12865	8697	6073	27635
G_repens_v10	Gigaspermum repens	Mosses	Gigaspermales	v1.0	bryogenomes	unseen order	20564	7890	11251	39705
H_ciliata_1009_v10	Hedwigia ciliata 1009	Mosses	Hedwigiales	v1.0	bryogenomes	seen species	13589	5113	7216	25918
H_ciliata_329_v10	Hedwigia ciliata 329	Mosses	Hedwigiales	v1.0	bryogenomes	seen order	14104	5056	6108	25268
H_elatum_v10	Hypopterygium elatum	Mosses	Hypopterygiales	v1.0	bryogenomes	unseen order	12505	6630	9513	28648
H_japonicum_v10	Hypopterygium flavolimbatum	Mosses	Hypopterygiales	v1.0	bryogenomes	unseen order	16112	8099	11353	35564
H_kurzii_v10	Herbertus kurzii	Liverworts	Jungermanniales	v1.0	bryogenomes	seen order	17461	12297	12305	42063
H_luridum_v10	Hygrohypnum luridum	Mosses	Hypnales	v1.0	bryogenomes	seen order	13067	8666	3432	25165
H_mnioides_v10	Haplomitrium mnioides	Liverworts	Haplomitriales	v1.0	bryogenomes	unseen order	12612	5488	7262	25362
H_scalpellifolium_v10	Homaliodendron scalpellifolium	Mosses	Hypnales	v1.0	bryogenomes	seen order	15271	10486	3272	29029
H_varium_v10	Hygroamblystegium varium	Mosses	Hypnales	v1.0	bryogenomes	seen order	25859	14405	6321	46585
J_erectum_v10	Jungermannia erectum	Liverworts	Jungermanniales	v1.0	bryogenomes	seen order	11371	7575	11740	30686
K_praelongum_v10	Kindbergia praelongum	Mosses	Hypnales	v1.0	bryogenomes	seen order	14221	10237	2958	27416
L_albidum_v10	Leucobryum albidum	Mosses	Dicranales	v1.0	bryogenomes	seen order	14966	7759	10862	33587
L_bowringii_v10	Leucobryum bowringii	Mosses	Dicranales	v1.0	bryogenomes	seen order	14904	11416	10987	37307
L_cruciata_v10	Lunularia cruciata	Liverworts	Lunulariales	v1.0	bryogenomes	unseen order	10936	3568	5149	19653
L_gaudichaudii_v10	Leptotheca gaudichaudii	Mosses	Rhizogoniales	v1.0	bryogenomes	seen order	14097	8184	5404	27685
L_lagurus_v10	Lepyrodon lagurus	Mosses	Hypnales	v1.0	bryogenomes	seen order	12770	8073	2266	23109
L_reptans_v10	Lepidozia reptans	Liverworts	Jungermanniales	v1.0	bryogenomes	seen order	12001	4532	3011	19544
M_furcata_v10	Metzgeria furcata	Liverworts	Metzgeriales	v1.0	bryogenomes	unseen order	12552	6375	6535	25462
M_hamata_v10	Metzgeria hamata	Liverworts	Metzgeriales	v1.0	bryogenomes	unseen order	11617	8432	8581	28630
M_hornum_v10	Mnium hornum	Mosses	Bryales	v1.0	bryogenomes	unseen order	14708	8238	8777	31723
M_polymorpha_v61	Marchantia polymorpha	Liverworts	Marchantiales	v6.1r2	MarpolBase	seen species	10793	3003	4139	17935
Mesoptychia_sp_v10	Mesoptychia sp.	Liverworts	Jungermanniales	v1.0	bryogenomes	seen order	13252	9507	7466	30225
N_confluens_v10	Noteroclada confluens	Liverworts	Pelliales	v1.0	bryogenomes	unseen order	20865	9789	19924	50578
N_yunnanensis_v10	Notothylas yunnanensis	Hornworts	Notothyladales	v1.0	bryogenomes	seen order	10827	3936	5381	20144
O_anomalum_v10	Orthotrichum anomalum	Mosses	Orthotrichales	v1.0	bryogenomes	seen species	12724	5795	7537	26056
O_sphagni_v10	Odontoschisma sphagni	Liverworts	Jungermanniales	v1.0	bryogenomes	seen order	12105	5245	4262	21612
P_ambigua_v10	Pallavicinia ambigua	Liverworts	Pallaviciniales	v1.0	bryogenomes	unseen order	13096	5319	8717	27132
P_appendiculatum_v10	Plagiochasma appendiculatum	Liverworts	Marchantiales	v1.0	bryogenomes	seen order	11481	4226	4896	20603
P_caespitans_v10	Porella caespitans var. nipponica	Liverworts	Porellales	v1.0	bryogenomes	seen order	11348	4683	6106	22137
P_chinensis_v10	Porella chinensis	Liverworts	Porellales	v1.0	bryogenomes	seen order	12360	11020	14203	37583
P_pulcherrimum_v10	Ptilidium pulcherrimum	Liverworts	Ptilidiales	v1.0	bryogenomes	unseen order	14517	8378	10511	33406
P_ciliare_v10	Plagiomnium ciliare	Mosses	Bryales	v1.0	bryogenomes	unseen order	14160	8597	7194	29951
P_cinclidioides_v10	Pseudobryum cinclidioides	Mosses	Bryales	v1.0	bryogenomes	unseen order	12671	7550	5344	25565
P_commune_v10	Polytrichum commune	Mosses	Polytrichales	v1.0	bryogenomes	unseen order	11653	6121	5146	22920
P_cygnisetum_v10	Ptychomnion cygnisetum	Mosses	Ptychomniales	v1.0	bryogenomes	unseen order	15579	14068	8787	38434
P_enerve_v10	Paraleucobryum enerve	Mosses	Dicranales	v1.0	bryogenomes	seen species	13234	9053	5756	28043
P_hirtellus_v10	Plicanthus hirtellus	Liverworts	Jungermanniales	v1.0	bryogenomes	seen order	10014	3493	3188	16695
P_laevis_1032_v10	Phaeoceros laevis 1032	Hornworts	Notothyladales	v1.0	bryogenomes	seen order	10504	4634	4321	19459
P_laevis_902_v10	Phaeoceros laevis 902	Hornworts	Notothyladales	v1.0	bryogenomes	seen species	12536	6238	3664	22438
P_magellanicus_v10	Polytrichadelphus magellanicus	Mosses	Polytrichales	v1.0	bryogenomes	unseen order	12206	6226	5044	23476
P_microstomum_v10	Pogonatum microstomum	Mosses	Polytrichales	v1.0	bryogenomes	unseen order	19982	9933	5035	34950
P_ohioense_v10	Polytrichastrum ohioense	Mosses	Polytrichales	v1.0	bryogenomes	unseen order	18772	5516	7451	31739
P_patens_v33	Physcomitrium patens	Mosses	Funariales	v3.3	Phytozome	seen species	10629	6005	4489	21123
P_platyphylla_v10	Porella platyphylla	Liverworts	Porellales	v1.0	bryogenomes	seen order	11559	4817	5959	22335
P_purpurea_v10	Pleurozia purpurea	Liverworts	Pleuroziales	v1.0	bryogenomes	unseen order	13541	17755	25973	57269
P_semidecurrens_v10	Plagiochila semidecurrens	Liverworts	Jungermanniales	v1.0	bryogenomes	seen order	12263	9526	9151	30940
P_spiniforme_v10	Pyrrhobryum spiniforme	Mosses	Rhizogoniales	v1.0	bryogenomes	seen species	14364	8230	7346	29940
P_strictum_v10	Polytrichum strictum	Mosses	Polytrichales	v1.0	bryogenomes	unseen order	11986	6593	3599	22178
P_subfuscatum_v10	Pogonatum subfuscatum	Mosses	Polytrichales	v1.0	bryogenomes	unseen order	12721	7642	5125	25488
P_subulatum_v10	Pleuridium subulatum	Mosses	Pseudoditrichales	v1.0	bryogenomes	unseen order	15200	6110	4967	26277
P_turneriana_v10	Philonotis turneriana	Mosses	Bartramiales	v1.0	bryogenomes	seen species	14810	7093	6264	28167
P_wilsonii_v10	Ptychomitrium wilsonii	Mosses	Grimmiales	v1.0	bryogenomes	seen species	13999	5029	5790	24818
Plagiochila_sp_v10	Plagiochila sp.	Liverworts	Jungermanniales	v1.0	bryogenomes	seen order	11652	5409	4518	21579
R_cuspidigerum_v10	Racopilum cuspidigerum	Mosses	Hypnodendrales	v1.0	bryogenomes	seen species	13889	7579	11198	32666
R_natans_v10	Ricciocarpos natans	Liverworts	Marchantiales	v1.0	bryogenomes	seen order	11377	3341	6642	21360
R_nitidulum_v10	Racomitrium nitidulum	Mosses	Grimmiales	v1.0	bryogenomes	seen order	16260	6530	8042	30832
R_serrulatus_v10	Regmatodon serrulatus	Mosses	Hypnales	v1.0	bryogenomes	seen order	13309	9356	2870	25535
R_subpinnatus_v10	Rhytidiadelphus subpinnatus	Mosses	Hypnales	v1.0	bryogenomes	seen order	13216	9018	2546	24780
S_ampullaceum_v10	Splachnum ampullaceum	Mosses	Splachnales	v1.0	bryogenomes	unseen order	14834	3947	6545	25326
S_cupulare_v10	Schistidium cupulare	Mosses	Grimmiales	v1.0	bryogenomes	seen order	13114	5322	3916	22352
S_donnellii_v10	Sphaerocarpos donnellii	Liverworts	Sphaerocarpales	v1.0	bryogenomes	unseen order	12003	5010	9367	26380
S_girgensohnii_v10	Sphagnum girgensohnii	Mosses	Sphagnales	v1.0	bryogenomes	unseen order	21414	4958	8554	34926
S_nepalensis_v10	Scapania nepalensis	Liverworts	Jungermanniales	v1.0	bryogenomes	seen order	13970	17207	7507	38684
S_palustre_v10	Sphagnum palustre	Mosses	Sphagnales	v1.0	bryogenomes	unseen order	26135	5703	8194	40032
S_pennata_v10	Schistostega pennata	Mosses	Dicranales	v1.0	bryogenomes	seen order	14151	4315	8124	26590
S_ruralis_v10	Syntrichia ruralis	Mosses	Pottiales	v1.0	bryogenomes	unseen order	21500	9000	13722	44222
T_exsectiformis_v10	Tritomaria exsectiformis	Liverworts	Jungermanniales	v1.0	bryogenomes	seen species	11939	9423	5691	27053
T_filiformis_v10	Tetralophozia filiformis	Liverworts	Jungermanniales	v1.0	bryogenomes	seen order	12579	6448	1955	20982
T_lacunosa_v10	Treubia lacunosa	Liverworts	Treubiales	v1.0	bryogenomes	unseen order	11819	3766	11396	26981
T_megapolitana_v10	Timmia megapolitana	Mosses	Timmiales	v1.0	bryogenomes	unseen order	13890	4108	7747	25745
T_pellucida_1101_v10	Tetraphis pellucida 1011	Mosses	Tetraphidales	v1.0	bryogenomes	unseen order	12864	4765	5527	23156
T_pellucida_128_v10	Tetraphis pellucida 128	Mosses	Tetraphidales	v1.0	bryogenomes	unseen order	12182	3821	3317	19320
T_sandei_v10	Thamnobryum sandei	Mosses	Hypnales	v1.0	bryogenomes	seen order	24558	21161	6902	52621
T_subglabra_v10	Tayloria subglabra	Mosses	Splachnales	v1.0	bryogenomes	unseen order	13036	4008	7245	24289
U_hutchinsiae_v10	Ulota hutchinsiae	Mosses	Orthotrichales	v1.0	bryogenomes	seen order	12856	5898	6332	25086
V_dusenii_v10	Vetaforma dusenii	Liverworts	Jungermanniales	v1.0	bryogenomes	seen order	14030	8017	6662	28709
