## Supporting dataset s9 for "BryoCAD: Extending Plant DNA Foundation Models Beyond Flowering Plants"

### Sheet: Sheet1
Species	Short_name	Common_name	Division	Order	Version	Source	Comparison_Group
Anthoceros agrestis	A_agrestis	Hornwort	Bryophytes	Anthocerotales	v1.0	Ensembl	Model_Benchmark_7
Marchantia polymorpha	M_polymorpha	Liverwort	Bryophytes	Marchantiales	v6.1r2	MpTak	Model_Benchmark_7
Physcomitrium patens	P_patens	Moss	Bryophytes	Funariales	v3.3	Phytozome	Model_Benchmark_7
Arabidopsis thaliana	A_thaliana	Thale Cress	Angiosperms	Brassicales	Araport11	TAIR	Model_Benchmark_7
Solanum lycopersicum	S_lycopersicum	Tomato	Angiosperms	Solanales	ITAG4.0	Sol Genomics	Model_Benchmark_7
Oryza sativa	O_sativa	Rice	Angiosperms	Poales	MSU7	MSU	Model_Benchmark_7
Zea mays	Z_mays	Maize	Angiosperms	Poales	AGPv4	MaizeGDB	Model_Benchmark_7
Cycas panzhihuaensis	Cycas_panzhihuaensis	Panzhihua Cycad	Gymnosperms	Cycadales	v1.0	NCBI	Transfer_15
Gnetum montanum	Gnetum_montanum	Mountain Gnetum	Gymnosperms	Gnetales	v1.0	treegenesdb	Transfer_15
Azolla filiculoides	Azolla_filiculoides	Water Fern	Ferns	Salviniales	v1.1	FernBase	Transfer_15
Amborella trichopoda	Amborella_trichopoda	Amborella	Basal Angio	Amborellales	v1.0	Phytozome	Transfer_15
Ginkgo biloba	Ginkgo_biloba	Maidenhair Tree	Gymnosperms	Ginkgoales	v2.0	GigaDB	Transfer_15
Nymphaea colorata	Nymphaea_colorata	Water Lily	Basal Angio	Nymphaeales	v1.62	Ensembl	Transfer_15
Ceratopteris richardii	Ceratopteris_richardii	Water Fern	Ferns	Polypodiales	v2.1	Phytozome	Transfer_15
Selaginella moellendorffii	Selaginella_moellendorffii	Spikemoss	Lycophytes	Selaginellales	v1.0	Phytozome	Transfer_15
Taxus chinensis	Taxus_chinensis	Chinese yew	Gymnosperm	Pinales	GCA_019776745.2	NCBI	Transfer_15
Phaeodactylum tricornutum	Phaeodactylum_tricornutum	Diatom	Algae	Naviculales	GCF_000150955.2	NCBI	Transfer_15
Chara braunii	Chara_braunii	Stonewort	Algae	Charales	v1.0	Phytozome	Transfer_15
Volvox carteri	Volvox_carteri	Volvox	Algae	Volvocales	v2.1	Phytozome	Transfer_15
Chlamydomonas reinhardtii	Chlamydomonas_reinhardtii	Green Alga	Algae	Chlamydomonadales	v6.1	Phytozome	Transfer_15
Klebsormidium nitens	Klebsormidium_nitens	Filamentous Alga	Algae	Klebsormidiales	v1.1	Phytozome	Transfer_15
Zygnema circumcarinatum	Zygnema_circumcarinatum	Pond scum	Algae	Zygnematales	v2.0	Phytozome	Transfer_15
