## Supporting dataset s10 for "BryoCAD: Extending Plant DNA Foundation Models Beyond Flowering Plants"

### Sheet: Sheet1
Assembly	Task	Retained input sites	Canonical sites	Noncanonical sites	Boundary-excluded sites
A_agrestis	TIS	25461	25328	133	385
A_agrestis	TTS	25454	25262	192	392
A_agrestis	DONOR	90290	88893	1397	377
A_agrestis	ACCEPTOR	90291	90242	49	376
A_thaliana	TIS	27546	27478	68	15
A_thaliana	TTS	27546	27499	47	15
A_thaliana	DONOR	118477	117150	1327	38
A_thaliana	ACCEPTOR	118475	118329	146	40
M_polymorpha	TIS	18019	18005	14	19
M_polymorpha	TTS	18019	17997	22	19
M_polymorpha	DONOR	78622	77699	923	51
M_polymorpha	ACCEPTOR	78623	78548	75	50
O_sativa	TIS	42176	42174	2	13
O_sativa	TTS	42181	42156	25	8
O_sativa	DONOR	135990	134505	1485	26
O_sativa	ACCEPTOR	135994	135689	305	22
P_patens	TIS	32704	31203	1501	222
P_patens	TTS	32707	32101	606	219
P_patens	DONOR	126269	123833	2436	219
P_patens	ACCEPTOR	126266	126207	59	222
S_lycopersicum	TIS	34056	30192	3864	19
S_lycopersicum	TTS	34062	32475	1587	13
S_lycopersicum	DONOR	127378	123156	4222	55
S_lycopersicum	ACCEPTOR	127384	126056	1328	49
Z_mays	TIS	39480	39365	115	18
Z_mays	TTS	39480	38308	1172	18
Z_mays	DONOR	154482	153351	1131	36
Z_mays	ACCEPTOR	154484	153976	508	34
Amborella_trichopoda	TIS	26154	25595	559	1159
Amborella_trichopoda	TTS	26169	25706	463	1144
Amborella_trichopoda	DONOR	82922	81591	1331	660
Amborella_trichopoda	ACCEPTOR	82929	82929	0	653
Azolla_filiculoides	TIS	19502	18851	651	699
Azolla_filiculoides	TTS	19445	18705	740	756
Azolla_filiculoides	DONOR	104886	103974	912	2788
Azolla_filiculoides	ACCEPTOR	104845	104220	625	2829
Ceratopteris_richardii	TIS	36419	35933	486	438
Ceratopteris_richardii	TTS	36491	36074	417	366
Ceratopteris_richardii	DONOR	114594	111644	2950	901
Ceratopteris_richardii	ACCEPTOR	114654	113970	684	841
Cycas_panzhihuaensis	TIS	32309	30954	1355	25
Cycas_panzhihuaensis	TTS	32309	30987	1322	25
Cycas_panzhihuaensis	DONOR	124216	123087	1129	30
Cycas_panzhihuaensis	ACCEPTOR	124213	123863	350	33
Ginkgo_biloba	TIS	27534	24222	3312	302
Ginkgo_biloba	TTS	27533	24005	3528	303
Ginkgo_biloba	DONOR	109436	108151	1285	410
Ginkgo_biloba	ACCEPTOR	109435	109423	12	411
Gnetum_montanum	TIS	25281	20905	4376	2210
Gnetum_montanum	TTS	25339	20933	4406	2152
Gnetum_montanum	DONOR	92344	90859	1485	2682
Gnetum_montanum	ACCEPTOR	92391	92336	55	2635
Nymphaea_colorata	TIS	28428	27213	1215	10
Nymphaea_colorata	TTS	28430	25466	2964	8
Nymphaea_colorata	DONOR	134259	132520	1739	18
Nymphaea_colorata	ACCEPTOR	134262	132864	1398	15
Selaginella_moellendorffii	TIS	21981	17836	4145	304
Selaginella_moellendorffii	TTS	21979	18868	3111	306
Selaginella_moellendorffii	DONOR	99563	99211	352	1009
Selaginella_moellendorffii	ACCEPTOR	99560	99502	58	1012
Taxus_chinensis	TIS	44377	18408	25969	393
Taxus_chinensis	TTS	44382	13571	30811	388
Taxus_chinensis	DONOR	89766	88698	1068	83
Taxus_chinensis	ACCEPTOR	89771	89771	0	78
Chara_braunii	TIS	33444	33362	82	1274
Chara_braunii	TTS	33452	33396	56	1266
Chara_braunii	DONOR	78295	77816	479	746
Chara_braunii	ACCEPTOR	78292	78255	37	749
Chlamydomonas_reinhardtii	TIS	17654	17557	97	39
Chlamydomonas_reinhardtii	TTS	17657	17514	143	36
Chlamydomonas_reinhardtii	DONOR	130462	127659	2803	121
Chlamydomonas_reinhardtii	ACCEPTOR	130464	130326	138	119
Klebsormidium_nitens	TIS	14258	14248	10	2944
Klebsormidium_nitens	TTS	14399	14396	3	2803
Klebsormidium_nitens	DONOR	87274	85906	1368	8522
Klebsormidium_nitens	ACCEPTOR	87356	87191	165	8440
Phaeodactylum_tricornutum	TIS	10268	9195	1073	128
Phaeodactylum_tricornutum	TTS	10263	9039	1224	133
Phaeodactylum_tricornutum	DONOR	8170	8119	51	148
Phaeodactylum_tricornutum	ACCEPTOR	8173	8108	65	145
Volvox_carteri	TIS	14064	13877	187	183
Volvox_carteri	TTS	14060	13811	249	187
Volvox_carteri	DONOR	95365	93343	2022	472
Volvox_carteri	ACCEPTOR	95364	95364	0	473
Zygnema_circumcarinatum	TIS	10595	9520	1075	83
Zygnema_circumcarinatum	TTS	10590	10236	354	88
Zygnema_circumcarinatum	DONOR	78371	77258	1113	205
Zygnema_circumcarinatum	ACCEPTOR	78374	78080	294	202
