## Supporting dataset s11 for "BryoCAD: Extending Plant DNA Foundation Models Beyond Flowering Plants"

### Sheet: Table S4
No.	Species	Lineage group	Order	Reported version or accession	Source	Dataset identifier
1	Amborella trichopoda	Basal Angio	Amborellales	v1.0	Phytozome	Amborella_trichopoda
2	Nymphaea colorata	Basal Angio	Nymphaeales	v1.62	Ensembl	Nymphaea_colorata
3	Cinnamomum kanehirae	Magnoliids	Laurales	GCA_003546025.1	NCBI	Cinnamomum_kanehirae
4	Persea americana	Magnoliids	Laurales	v1.0	Ensembl	Persea_americana
5	Liriodendron chinense	Magnoliids	Magnoliales	v1.0	TreeGenes	Liriodendron_chinense
6	Aristolochia fimbriata	Magnoliids	Piperales	GCF_009769425.1	NCBI	Aristolochia_fimbriata
7	Spirodela polyrhiza	Monocots	Alismatales	v2	Phytozome	Spirodela_polyrhiza
8	Zostera marina	Monocots	Alismatales	v3.1	Phytozome	Zostera_marina
9	Cocos nucifera	Monocots	Arecales	GCA_008124465.1.	NCBI	Cocos_nucifera
10	Elaeis guineensis	Monocots	Arecales	v5.1	Phytozome	Elaeis_guineensis
11	Phoenix dactylifera	Monocots	Arecales	GCF_009389715.1.	NCBI	Phoenix_dactylifera
12	Asparagus officinalis	Monocots	Asparagales	v1.1	Phytozome	Asparagus_officinalis
13	Dioscorea rotundata	Monocots	Dioscoreales	v1.0	Ensembl	Dioscorea_rotundata
14	Dendrobium catenatum	Monocots	Orchidales	GCF_001605985.2	NCBI	Dendrobium_catenatum
15	Phalaenopsis equestris	Monocots	Orchidales	GCF_001263595.1	NCBI	Phalaenopsis_equestris
16	Aegilops tauschii	Monocots	Poales	v4.0	Ensembl	Aegilops_tauschii
17	Ananas comosus	Monocots	Poales	v3	Phytozome	Ananas_comosus
18	Avena sativa	Monocots	Poales	v2.0	Ensembl	Avena_sativa
19	Brachypodium distachyon	Monocots	Poales	v3.1	Phytozome	Brachypodium_distachyon
20	Eragrostis tef	Monocots	Poales	v3	Ensembl	Eragrostis_tef
21	Hordeum vulgare	Monocots	Poales	v1	Ensembl	Hordeum_vulgare
22	Leersia perrieri	Monocots	Poales	v1.4	Ensembl	Leersia_perrieri
23	Oryza glaberrima	Monocots	Poales	v1	Ensembl	Oryza_glaberrima
24	Oryza sativa	Monocots	Poales	MSU7	Ensembl	Oryza_sativa
25	Panicum hallii	Monocots	Poales	v2.1	Ensembl	Panicum_hallii
26	Saccharum spontaneum	Monocots	Poales	hic	Ensembl	Saccharum_spontaneum
27	Secale cereale	Monocots	Poales	v1	Ensembl	Secale_cereale
28	Setaria italica	Monocots	Poales	v2.0	Ensembl	Setaria_italica
29	Setaria viridis	Monocots	Poales	v2.1	Phytozome	Setaria_viridis
30	Sorghum bicolor	Monocots	Poales	v3.1.1	Phytozome	Sorghum_bicolor
31	Triticum dicoccoides	Monocots	Poales	v1	Ensembl	Triticum_dicoccoides
32	Triticum urartu	Monocots	Poales	v1.0	Ensembl	Triticum_urartu
33	Zea mays	Monocots	Poales	B73 v4	Ensembl	Zea_mays
34	Musa acuminata	Monocots	Zingiberales	v2.6	Phytozome	Musa_acuminata
35	Amaranthus hypochondriacus	Eudicots	Caryophyllales	GCA_977020195.1.	cucurbitgenomics	Amaranthus_hypochondriacus
36	Beta vulgaris	Eudicots	Caryophyllales	vEL10.2	Ensembl	Beta_vulgaris
37	Chenopodium quinoa	Eudicots	Caryophyllales	v1	Ensembl	Chenopodium_quinoa
38	Drosera capensis	Eudicots	Caryophyllales	GCA_001925005.2.	NCBI	Drosera_capensis
39	Spinacia oleracea	Eudicots	Caryophyllales	GCF_020520425.1.	NCBI	Spinacia_oleracea
40	Macadamia integrifolia	Eudicots	Proteales	GCF_013358625.1.	NCBI	Macadamia_integrifolia
41	Nelumbo nucifera	Eudicots	Proteales	GCF_000365185.1.	NCBI	Nelumbo_nucifera
42	Aquilegia coerulea	Eudicots	Ranunculales	v3.1	Phytozome	Aquilegia_coerulea
43	Papaver somniferum	Eudicots	Ranunculales	v1.0	Ensembl	Papaver_somniferum
44	Kalanchoe fedtschenkoi	Eudicots	Saxifragales	v1.1	Phytozome	Kalanchoe_fedtschenkoi
45	Arabidopsis lyrata	Rosids	Brassicales	v2.1	Phytozome	Arabidopsis_lyrata
46	Arabidopsis thaliana	Rosids	Brassicales	Araport11	Phytozome	Arabidopsis_thaliana
47	Brassica napus	Rosids	Brassicales	v1	Ensembl	Brassica_napus
48	Brassica oleracea	Rosids	Brassicales	v2.1	Phytozome	Brassica_oleracea
49	Brassica rapa	Rosids	Brassicales	v1	Ensembl	Brassica_rapa
50	Camelina sativa	Rosids	Brassicales	Cs	Ensembl	Camelina_sativa
51	Capsella rubella	Rosids	Brassicales	v1.1	Phytozome	Capsella_rubella
52	Carica papaya	Rosids	Brassicales	GCF_000150535.2.	NCBI	Carica_papaya
53	Eutrema salsugineum	Rosids	Brassicales	v1	Ensembl	Eutrema_salsugineum
54	Raphanus sativus	Rosids	Brassicales	GCF_000801105.2.	NCBI	Raphanus_sativus
55	Citrullus lanatus	Rosids	Cucurbitales	v1	Ensembl	Citrullus_lanatus
56	Cucumis sativus	Rosids	Cucurbitales	v2.0	Phytozome	Cucumis_sativus
57	Cucurbita pepo	Rosids	Cucurbitales	GCF_002806865.2.	NCBI	Cucurbita_pepo
58	Lagenaria siceraria	Rosids	Cucurbitales	v1.0	NCBI	Lagenaria_siceraria
59	Momordica charantia	Rosids	Cucurbitales	GCF_001995035.1.	NCBI	Momordica_charantia
60	Arachis hypogaea	Rosids	Fabales	GCF_003086295.3.	NCBI	Arachis_hypogaea
61	Cajanus cajan	Rosids	Fabales	v1	Ensembl	Cajanus_cajan
62	Cicer arietinum	Rosids	Fabales	GCF_000331145.2.	NCBI	Cicer_arietinum
63	Glycine max	Rosids	Fabales	Wm82.a6.v1	Phytozome	Glycine_max
64	Lupinus angustifolius	Rosids	Fabales	v1	Ensembl	Lupinus_angustifolius
65	Medicago truncatula	Rosids	Fabales	v4.0	Phytozome	Medicago_truncatula
66	Phaseolus vulgaris	Rosids	Fabales	g1	Ensembl	Phaseolus_vulgaris
67	Pisum sativum	Rosids	Fabales	v1a	Ensembl	Pisum_sativum
68	Trifolium pratense	Rosids	Fabales	Trpr	Ensembl	Trifolium_pratense
69	Vigna radiata	Rosids	Fabales	v6	Ensembl	Vigna_radiata
70	Castanea mollissima	Rosids	Fagales	GCA_053895485.1.	NCBI	Castanea_mollissima
71	Corylus avellana	Rosids	Fagales	v1	Ensembl	Corylus_avellana
72	Juglans regia	Rosids	Fagales	v2	Ensembl	Juglans_regia
73	Quercus robur	Rosids	Fagales	GCF_932294415.1.	NCBI	Quercus_robur
74	Hevea brasiliensis	Rosids	Malpighiales	GCF_030052815.1.	NCBI	Hevea_brasiliensis
75	Jatropha curcas	Rosids	Malpighiales	GCF_014843425.1.	NCBI	Jatropha_curcas
76	Linum usitatissimum	Rosids	Malpighiales	v1.0	gigadb	Linum_usitatissimum
77	Manihot esculenta	Rosids	Malpighiales	v8.1	Phytozome	Manihot_esculenta
78	Populus trichocarpa	Rosids	Malpighiales	v4.1	Phytozome	Populus_trichocarpa
79	Ricinus communis	Rosids	Malpighiales	GCF_019578655.1.	NCBI	Ricinus_communis
80	Salix purpurea	Rosids	Malpighiales	GCA_029228495.1.	NCBI	Salix_purpurea
81	Corchorus capsularis	Rosids	Malvales	v1.1	Ensembl	Corchorus_capsularis
82	Durio zibethinus	Rosids	Malvales	GCF_002303985.1.	NCBI	Durio_zibethinus
83	Gossypium raimondii	Rosids	Malvales	v2.1	Phytozome	Gossypium_raimondii
84	Hibiscus syriacus	Rosids	Malvales	GCF_006381635.1.	NCBI	Hibiscus_syriacus
85	Theobroma cacao	Rosids	Malvales	v2.1	Phytozome	Theobroma_cacao
86	Eucalyptus grandis	Rosids	Myrtales	V1.0	Ensembl	Eucalyptus_grandis
87	Punica granatum	Rosids	Myrtales	GCF_007655135.1.	NCBI	Punica_granatum
88	Cannabis sativa	Rosids	Rosales	GCF_029168945.1.	NCBI	Cannabis_sativa
89	Ficus carica	Rosids	Rosales	v1	Ensembl	Ficus_carica
90	Fragaria vesca	Rosids	Rosales	v4.0.a2	Phytozome	Fragaria_vesca
91	Malus domestica	Rosids	Rosales	GCF_042453785.1.	NCBI	Malus_domestica
92	Morus notabilis	Rosids	Rosales	GCF_000414095.1.	NCBI	Morus_notabilis
93	Prunus persica	Rosids	Rosales	v2	Ensembl	Prunus_persica
94	Pyrus communis	Rosids	Rosales	GCF_963583255.1.	NCBI	Pyrus_communis
95	Rubus occidentalis	Rosids	Rosales	v3.0	rosaceae	Rubus_occidentalis
96	Ziziphus jujuba	Rosids	Rosales	GCF_031755915.1.	NCBI	Ziziphus_jujuba
97	Acer yangbiense	Rosids	Sapindales	GCA_008009225.1.	NCBI	Acer_yangbiense
98	Citrus clementina	Rosids	Sapindales	v1.0	Phytozome	Citrus_clementina
99	Citrus sinensis	Rosids	Sapindales	GCF_022201045.2.	NCBI	Citrus_sinensis
100	Mangifera indica	Rosids	Sapindales	GCF_011075055.1.	NCBI	Mangifera_indica
101	Pistacia vera	Rosids	Sapindales	v2	Ensembl	Pistacia_vera
102	Vitis vinifera	Rosids	Vitales	v2.1	Phytozome	Vitis_vinifera
103	Apium graveolens	Asterids	Apiales	GCF_009905375.1.	NCBI	Apium_graveolens
104	Daucus carota	Asterids	Apiales	v2.0	Phytozome	Daucus_carota
105	Chrysanthemum nankingense	Asterids	Asterales	v1.0	CGD	Chrysanthemum_nankingense
106	Cynara cardunculus	Asterids	Asterales	v1	Ensembl	Cynara_cardunculus
107	Lactuca sativa	Asterids	Asterales	v7	Ensembl	Lactuca_sativa
108	Mikania micrantha	Asterids	Asterales	GCA_009363875.1.	NCBI	Mikania_micrantha
109	Actinidia chinensis	Asterids	Ericales	v1.69	Ensembl	Actinidia_chinensis
110	Camellia sinensis	Asterids	Ericales	GCF_004153795.1.	NCBI	Camellia_sinensis
111	Rhododendron simsii	Asterids	Ericales	GCA_014282245.1.	NCBI	Rhododendron_simsii
112	Vaccinium corymbosum	Asterids	Ericales	v1.0	GDV	Vaccinium_corymbosum
113	Coffea arabica	Asterids	Gentianales	GCF_036785885.1.	NCBI	Coffea_arabica
114	Coffea canephora	Asterids	Gentianales	v1.0	Ensembl	Coffea_canephora
115	Erythranthe guttata	Asterids	Lamiales	GCF_000504015.1.	NCBI	Erythranthe_guttata
116	Genlisea aurea	Asterids	Lamiales	GCF_000516465.1	NCBI	Genlisea_aurea
117	Handroanthus impetiginosus	Asterids	Lamiales	GCA_002762385.1.	NCBI	Handroanthus_impetiginosus
118	Olea europaea	Asterids	Lamiales	A9	Ensembl	Olea_europaea
119	Salvia splendens	Asterids	Lamiales	GCF_004379255.2.	NCBI	Salvia_splendens
120	Sesamum indicum	Asterids	Lamiales	v1.0	Ensembl	Sesamum_indicum
121	Striga asiatica	Asterids	Lamiales	GCA_008636005.1.	NCBI	Striga_asiatica
122	Tectona grandis	Asterids	Lamiales	v1.0	TreeGenes	Tectona_grandis
123	Capsicum annuum	Asterids	Solanales	v2	Ensembl	Capsicum_annuum
124	Cuscuta australis	Asterids	Solanales	GCA_003260385.1.	NCBI	Cuscuta_australis
125	Ipomoea batatas	Asterids	Solanales	v4.0	sweetpotato_gr	Ipomoea_batatas
126	Nicotiana benthamiana	Asterids	Solanales	v1	SOI	Nicotiana_benthamiana
127	Nicotiana tabacum	Asterids	Solanales	GCF_000715075.1.	NCBI	Nicotiana_tabacum
128	Petunia axillaris	Asterids	Solanales	v1.6.2	SOI	Petunia_axillaris
129	Solanum lycopersicum	Asterids	Solanales	ITAG4.0	Ensembl	Solanum_lycopersicum
130	Solanum melongena	Asterids	Solanales	v4.1	SOI	Solanum_melongena
131	Solanum pennellii	Asterids	Solanales	GCF_001406875.1.	NCBI	Solanum_pennellii
132	Solanum tuberosum	Asterids	Solanales	v6.1	Phytozome	Solanum_tuberosum

### Sheet: Legend
Supplemental Table S4	Genome and annotation information for 132 angiosperm species used in PlantCAD2 TTS analyses.
Scope	One record per species. This table provides input metadata, not motif counts or recovery results.
Source manifest	VGRE_angiosperms_tts.tsv
Ordering	Lineage group, then order and full scientific name. Group and order labels are retained from the source manifest.
File identifiers	FASTA and annotation basenames are retained; local filesystem prefixes are omitted. Reported versions/accessions are preserved verbatim.
Accession discrepancies	Two records have reported accessions that differ from their FASTA filename accessions. Both identifiers are preserved in the table, with discrepancies identified in Metadata note.
Analysis	PlantCAD2 stop-codon recovery, reference-by-prediction frequencies, GC associations, and fixed-marginal null comparisons.
